# Progressive muscle metabolic reprogramming in asymptomatic ALS gene mutation carriers

**DOI:** 10.64898/2025.12.15.694300

**Authors:** Céline Buon, Dimitrije Milunov, Delphine Sapaly, Timothée Lenglet, Maria del Mar Amador, Elsie Piller, Sabrina Bendris, Flore Cheguillaume, Rasha Slika, Eleni Siopi, Stéphanie Bauché, Isabelle Le Ber, François Salachas, Foudil Lamari, Anthony Behin, Teresinha Evangelista, Baptiste Périou, François-Jérôme Authier, Bertrand Fontaine, Soham Saha, Frédéric Charbonnier, Laure Weill, Gaëlle Bruneteau

## Abstract

Amyotrophic lateral sclerosis (ALS) is a rapidly fatal neurodegenerative disorder characterized by motor neuron loss leading to extensive paralysis. There is emerging evidence that the disease involves a prolonged presymptomatic period during which motor function is preserved. Understanding the molecular mechanisms involved is key as the presymptomatic phase represents a critical window of opportunity for early intervention. Using RNA sequencing, we investigated changes in gene expression patterns in the skeletal muscle of ten asymptomatic carriers of ALS mutations (8 C9ORF72 expansion carriers and 2 SOD1 mutation carriers). We found that specific modifications of gene expression profiles are present in skeletal muscle before asymptomatic ALS gene carriers exhibit biomarker changes predictive of phenoconversion. We identified insulin signaling, AMPK signaling, and thermogenesis pathways, together with the TCA cycle as the main contributors to the dysregulated muscle transcriptome. Our data suggest that this metabolic reprogramming of skeletal muscle develops progressively during the transition to phenoconversion, characterized by a gradual increase in the expression of *SREBF1* which encodes SREPB1, the key transcriptional regulator of lipid synthesis, in parallel with the progressive activation of AMPK and insulin signaling pathways. Our findings are consistent with a progressive enhancement in fatty acid metabolism and oxidative capacity in skeletal muscle, followed by a decline in oxidative phosphorylation efficiency as phenoconversion approaches. Evidence of muscle metabolic reprogramming in ALS long before motor onset identifies the dysregulation of muscle energy homeostasis as a critical early event in ALS pathogenesis.

**One sentence summary:** Skeletal muscle from individuals at elevated genetic risk for ALS/FTD undergoes progressive metabolic reprogramming far before disease onset.
