## Supplemental information 4 SI4 for "Progressive muscle metabolic reprogramming in asymptomatic ALS gene mutation carriers"

### Sheet: acc=0.00000000001
	Pathway Name	Experimental Genes
0	Citrate cycle (TCA cycle)	['DLD', 'ACO2', 'PCK2', 'IDH3G', 'SDHA', 'DLAT', 'IDH3A', 'PDHB', 'ACO1', 'PCK1', 'MDH2', 'IDH2', 'DLST', 'CS', 'FH', 'SDHC', 'SDHB', 'SDHD', 'SUCLG1', 'OGDH', 'IDH1', 'SUCLG2', 'ACLY', 'IDH3B', 'SUCLA2', 'PC']
1	Glucagon signaling pathway	['PYGM', 'SIRT1', 'PYGL', 'PCK2', 'PYGB', 'PPP3R1', 'PRKAB2', 'PLCB2', 'CREBBP', 'EP300', 'ATF2', 'PPARGC1A', 'CPT1A', 'G6PC3', 'PFKL', 'CREB3L4', 'PPP4C', 'PDE3B', 'GNAQ', 'PRKAG2', 'CALM3', 'PGAM2', 'CALML6', 'SIK2', 'ITPR1', 'PDHB', 'PRKACA', 'PHKB', 'GYS1', 'PCK1', 'PKM', 'PRKAG1', 'CREB3L2', 'ATF4', 'PLCB1', 'ACACB', 'CREB3', 'ADCY2', 'PRKAA1', 'CREB5', 'CRTC2', 'PRKACB', 'PGAM1', 'GNAS', 'P…
2	Fatty acid metabolism	['TECR', 'EHHADH', 'ACADL', 'ACADS', 'HACD3', 'MECR', 'CPT1A', 'ACAT1', 'HSD17B12', 'FADS2', 'OXSM', 'ACAA2', 'MCAT', 'ACOX1', 'CBR4', 'FASN', 'SCD5', 'FADS1', 'HADHB', 'ACAA1', 'ACSL4', 'ACSL5', 'ACOX3', 'ACSL3', 'PPT2', 'HACD1', 'ACAT2', 'ECHS1', 'ACADSB', 'SCD', 'CPT2', 'SCP2', 'HSD17B8', 'HADHA', 'HACD2', 'CPT1B', 'HSD17B4', 'ACSL1', 'ELOVL7', 'ACADVL', 'ELOVL1', 'ACSF3', 'HTD2', 'ACACA', 'PP…
3	AMPK signaling pathway	['PPP2R5B', 'STRADB', 'SIRT1', 'PCK2', 'TSC2', 'PPP2CB', 'PIK3R2', 'RPS6KB1', 'CCND1', 'PFKFB4', 'LIPE', 'PRKAB2', 'CAB39', 'TBC1D1', 'PPP2R5A', 'PPP2R3C', 'RHEB', 'MLYCD', 'RAB2A', 'PIK3R3', 'EEF2K', 'PIK3CA', 'RAB10', 'PPARGC1A', 'PPP2R3A', 'CPT1A', 'G6PC3', 'PFKL', 'CREB3L4', 'PPARG', 'PRKAG2', 'HMGCR', 'TSC1', 'RAB8A', 'INSR', 'FASN', 'IRS1', 'RPTOR', 'EEF2', 'RPS6KB2', 'PPP2R1B', 'LEP', 'CAM…
4	Oxidative phosphorylation	['COX15', 'NDUFB4', 'UQCRC1', 'ATP5F1D', 'NDUFB7', 'ATP6V1D', 'COX6A1', 'NDUFS7', 'ATP5F1E', 'NDUFA2', 'NDUFA10', 'ATP6V1E1', 'COX5B', 'NDUFB5', 'COX17', 'COX10', 'ATP5F1B', 'NDUFS3', 'ATP6V0A1', 'SDHA', 'TCIRG1', 'NDUFA9', 'UQCRC2', 'NDUFB10', 'ATP6V1A', 'NDUFS6', 'ATP6V1B2', 'NDUFB9', 'NDUFC2', 'ATP5MC3', 'COX6A2', 'ATP5PO', 'ATP6V0D1', 'ATP5MF', 'COX7A1', 'NDUFS4', 'NDUFB8', 'COX11', 'ATP5MG',…
5	Insulin signaling pathway	['PPP1R3F', 'PYGM', 'MAPK1', 'SOS2', 'PYGL', 'PCK2', 'PYGB', 'TSC2', 'PIK3R2', 'RPS6KB1', 'RHOQ', 'PPP1R3C', 'LIPE', 'MKNK2', 'PRKAB2', 'KRAS', 'EIF4E2', 'RHEB', 'PIK3R3', 'MAP2K2', 'MAPK3', 'PIK3CA', 'CBL', 'SHC2', 'PPARGC1A', 'PRKAR2A', 'PRKAR2B', 'G6PC3', 'PDE3B', 'PPP1R3A', 'PRKAG2', 'ARAF', 'HK2', 'CALM3', 'HK3', 'PRKCI', 'INPPL1', 'TSC1', 'CRK', 'MAP2K1', 'INSR', 'FASN', 'CALML6', 'IRS1', '…
6	Fatty acid biosynthesis	['MECR', 'OXSM', 'MCAT', 'CBR4', 'FASN', 'ACSL4', 'ACACB', 'ACSL5', 'ACSL3', 'HSD17B8', 'ACSL1', 'ACSF3', 'HTD2', 'ACACA', 'ACSL6', 'MECR', 'OXSM', 'MCAT', 'CBR4', 'FASN', 'ACSL4', 'ACACB', 'ACSL5', 'ACSL3', 'HSD17B8', 'ACSL1', 'ACSF3', 'HTD2', 'ACACA', 'ACSL6']
7	PI3K-AKT pathway	['PPP2R5B', 'NGFR', 'ITGB4', 'FGF22', 'MAPK1', 'SOS2', 'PCK2', 'TSC2', 'PPP2CB', 'CDC37', 'EPOR', 'PIK3R2', 'HGF', 'LAMB1', 'CSF3', 'RPS6KB1', 'COL1A1', 'NFKB1', 'CCND1', 'FGF6', 'CDKN1B', 'GNB3', 'LAMA4', 'GNB4', 'GNG11', 'YWHAH', 'LAMA5', 'KRAS', 'PDGFRA', 'CDK4', 'MDM2', 'LAMC1', 'EIF4E2', 'CHAD', 'TLR2', 'THBS1', 'ITGAV', 'CCND2', 'VWF', 'PPP2R5A', 'PPP2R3C', 'PDGFRB', 'GNB5', 'FLT4', 'RBL2',…
8	mTOR signaling pathway	['DVL2', 'TNFRSF1A', 'STRADB', 'MAPK1', 'SOS2', 'ATP6V1D', 'TSC2', 'PIK3R2', 'RPS6KB1', 'NPRL2', 'FZD3', 'SESN2', 'ATP6V1E1', 'KRAS', 'LAMTOR5', 'EIF4E2', 'CAB39', 'LRP6', 'LPIN2', 'SLC7A5', 'WDR59', 'RHEB', 'TELO2', 'PIK3R3', 'RPS6KA6', 'RRAGB', 'MAP2K2', 'MAPK3', 'PIK3CA', 'FNIP2', 'WNT5A', 'MAPKAP1', 'WNT9A', 'ATP6V1A', 'SKP2', 'ATP6V1B2', 'LAMTOR1', 'FLCN', 'FZD7', 'DEPTOR', 'FZD1', 'WNT4', '…
9	Thermogenesis	['NDUFAF7', 'COX15', 'NDUFB4', 'UQCRC1', 'ATP5F1D', 'NDUFB7', 'MAPK12', 'SOS2', 'TSC2', 'RPS6KB1', 'COX6A1', 'MAPK14', 'NDUFS7', 'ATP5F1E', 'LIPE', 'NDUFA2', 'NDUFA10', 'PRKAB2', 'SMARCC1', 'KRAS', 'COX5B', 'NDUFB5', 'NDUFAF1', 'COX17', 'COX10', 'ATP5F1B', 'RHEB', 'SMARCD3', 'RPS6KA6', 'NDUFS3', 'ATF2', 'PPARGC1A', 'SDHA', 'MGLL', 'CPT1A', 'NDUFA9', 'UQCRC2', 'NDUFB10', 'PRDM16', 'CREB3L4', 'NDUF…
10	Fatty acid degradation	['EHHADH', 'ACADL', 'ACADS', 'ALDH2', 'CPT1A', 'ACAT1', 'ACAA2', 'ACOX1', 'ADH5', 'ECI1', 'ADH1B', 'HADHB', 'ACAA1', 'ACSL4', 'ALDH3A2', 'ALDH9A1', 'ACSL5', 'ACOX3', 'ACSL3', 'ACAT2', 'ECHS1', 'ACADSB', 'CPT2', 'ALDH1B1', 'ECI2', 'HADHA', 'CPT1B', 'ALDH7A1', 'ACSL1', 'ADH1C', 'ACADVL', 'GCDH', 'ACSL6']

### Sheet: acc=0.2
	Pathway Name	Experimental Genes
0	Citrate cycle (TCA cycle)	['DLD', 'DLAT', 'IDH3A', 'PDHB', 'ACO1', 'IDH2', 'ACLY']
1	Glucagon signaling pathway	['SIRT1', 'PYGB', 'PPP3R1', 'PRKAB2', 'ATF2', 'PPARGC1A', 'PPP4C', 'PGAM2', 'PDHB', 'PHKB', 'PKM', 'PRKAA1', 'CREB5', 'CRTC2', 'PRKACB', 'PGAM1', 'PRKAA2', 'PHKA1', 'PFKFB1', 'FBP2', 'AKT2', 'PPP3CA', 'CAMK2B', 'CREB1', 'PRKAG3', 'PRMT1', 'CAMK2A']
2	Fatty acid metabolism	['HACD3', 'ACAT1', 'OXSM', 'FASN', 'SCD5', 'ACSL4', 'ACOX3', 'ACADSB', 'ACSF3']
3	AMPK signaling pathway	['SIRT1', 'TSC2', 'PRKAB2', 'PPP2R3C', 'EEF2K', 'PPARGC1A', 'TSC1', 'RAB8A', 'INSR', 'FASN', 'RPS6KB2', 'SCD5', 'SLC2A4', 'ULK1', 'PPP2R1A', 'LEPR', 'RAB11B', 'PRKAA1', 'SREBF1', 'CREB5', 'CRTC2', 'MAP3K7', 'PRKAA2', 'PFKFB1', 'FBP2', 'AKT1S1', 'AKT2', 'IGF1', 'CREB1', 'PRKAG3', 'CAB39L', 'PFKFB3']
4	Oxidative phosphorylation	['NDUFA2', 'ATP6V1E1', 'ATP5F1B', 'ATP6V0A1', 'NDUFB10', 'ATP5MC3', 'ATP6V0D1', 'COX7A1', 'NDUFS4', 'NDUFB8', 'COX11', 'ATP5MG', 'ATP5PD', 'UQCRH', 'COX5A', 'NDUFA12', 'ATP6V0A2', 'NDUFA4', 'NDUFV3', 'ATP5F1C', 'MT-CYB', 'MT-ATP6', 'MT-ND1', 'MT-ND4L', 'MT-ND5', 'MT-CO2', 'MT-ND4', 'MT-CO3', 'MT-ND3', 'MT-ATP8', 'ATP6AP1', 'COX7A2', 'NDUFA1', 'NDUFS5', 'PPA1', 'NDUFA8', 'ATP6V1G1', 'COX4I2', 'COX…
5	Insulin signaling pathway	['PYGB', 'TSC2', 'PPP1R3C', 'PRKAB2', 'EIF4E2', 'PPARGC1A', 'PRKAR2B', 'ARAF', 'HK3', 'TSC1', 'CRK', 'INSR', 'FASN', 'PPP1R3B', 'RPS6KB2', 'PHKB', 'SLC2A4', 'SHC4', 'PRKAA1', 'CRKL', 'SREBF1', 'INPP5A', 'PRKACB', 'PRKAA2', 'PTPN1', 'PHKA1', 'FBP2', 'ELK1', 'RPS6', 'AKT2', 'GRB2', 'FLOT2', 'PPP1CB', 'PRKAR1B', 'PRKAG3', 'RAF1', 'PPP1R3E', 'IKBKB', 'SOCS4', 'CBLB']
6	Fatty acid biosynthesis	['OXSM', 'FASN', 'ACSL4', 'ACSF3']
7	PI3K-AKT pathway	['FGF22', 'TSC2', 'LAMB1', 'CDKN1B', 'GNB4', 'LAMA5', 'MDM2', 'EIF4E2', 'CHAD', 'CCND2', 'PPP2R3C', 'FLT4', 'RBL2', 'ATF2', 'YWHAE', 'CDK6', 'ITGB7', 'FGF7', 'TP53', 'ERBB2', 'IFNAR1', 'OSMR', 'ITGA1', 'CSF1R', 'KIT', 'ITGB5', 'TSC1', 'INSR', 'RPS6KB2', 'ITGA3', 'MET', 'PPP2R1A', 'CASP9', 'SGK2', 'PTK2', 'PRKAA1', 'CREB5', 'COL6A1', 'EFNA1', 'IL6R', 'CRTC2', 'PRKAA2', 'HSP90AB1', 'PTEN', 'CCND3',…
8	mTOR signaling pathway	['DVL2', 'TSC2', 'ATP6V1E1', 'LAMTOR5', 'EIF4E2', 'LPIN2', 'TELO2', 'WNT5A', 'FLCN', 'FZD1', 'WDR24', 'LRP5', 'RICTOR', 'TSC1', 'INSR', 'RPS6KB2', 'DVL3', 'RNF152', 'ULK1', 'FZD9', 'PRKAA1', 'PRKAA2', 'PTEN', 'ATP6V1G1', 'SLC3A2', 'RPS6KA3', 'RPS6', 'AKT1S1', 'AKT2', 'GRB2', 'IGF1', 'SEH1L', 'RHOA', 'RAF1', 'LAMTOR3', 'ATP6V1C1', 'IKBKB', 'FZD4', 'CAB39L', 'NPRL3', 'PRKCB', 'CASP9', 'SGK2', 'PTK2…
9	Thermogenesis	['NDUFAF7', 'MAPK12', 'TSC2', 'NDUFA2', 'PRKAB2', 'ATP5F1B', 'ATF2', 'PPARGC1A', 'NDUFB10', 'ATP5MC3', 'COX7A1', 'NDUFS4', 'ADCY1', 'TSC1', 'NDUFB8', 'COX11', 'ATP5MG', 'ATP5PD', 'RPS6KB2', 'UQCRH', 'COX5A', 'NDUFA12', 'NDUFA4', 'ACSL4', 'PRKAA1', 'NDUFV3', 'ATP5F1C', 'CREB5', 'MT-CYB', 'MT-ATP6', 'MT-ND1', 'MT-ND4L', 'MT-ND5', 'MT-CO2', 'MT-ND4', 'MT-CO3', 'MT-ND3', 'MT-ATP8', 'NDUFAF4', 'COX7A2…
10	Fatty acid degradation	['ACAT1', 'ECI1', 'ACSL4', 'ACOX3', 'ACADSB', 'GCDH']

### Sheet: acc=0.4
	Pathway Name	Experimental Genes
0	Citrate cycle (TCA cycle)	['DLAT', 'PDHB']
1	Glucagon signaling pathway	['ATF2', 'PDHB', 'CAMK2B']
2	Fatty acid metabolism	['ACOX3']
3	AMPK signaling pathway	['PPP2R3C', 'RPS6KB2', 'ULK1', 'SREBF1', 'MAP3K7']
4	Oxidative phosphorylation	['NDUFS4', 'NDUFB8', 'ATP5PD', 'NDUFA12', 'ATP6AP1', 'COX7A2', 'NDUFA8']
5	Insulin signaling pathway	['RPS6KB2', 'SREBF1', 'INPP5A', 'FLOT2']
6	Fatty acid biosynthesis	[]
7	PI3K-AKT pathway	['LAMB1', 'CDKN1B', 'PPP2R3C', 'RBL2', 'ATF2', 'CDK6', 'RPS6KB2', 'SYK', 'COL4A1', 'ITGA6', 'NR4A1']
8	mTOR signaling pathway	['RPS6KB2', 'ULK1', 'SYK', 'COL4A1', 'ITGA6', 'NR4A1']
9	Thermogenesis	['ATF2', 'NDUFS4', 'ADCY1', 'NDUFB8', 'ATP5PD', 'RPS6KB2', 'NDUFA12', 'COX7A2', 'NDUFA8', 'ACTL6A']
10	Fatty acid degradation	['ACOX3']
