## Supplemental information 1 SI1 for "Progressive muscle metabolic reprogramming in asymptomatic ALS gene mutation carriers"

### Sheet: PGC1alpha_deactivation - PGC1al
FeatureID	AKT2	PPARGC1A		PPARGC1A	SREBF1		PPARGC1A	TSC2
P754843	93.85	43.99		43.99	92.87		43.99	29.33
P747924	82.96	31.47		31.47	82.96		31.47	47.2
P748819	91.06	40.23		40.23	57.17		40.23	31.76		High SREBF1 -> closer to phenoconversion
P753776	89.34	45.14		45.14	34.79		45.14	37.62
P754850	86.36	40.86		40.86	46.43		40.86	26.93
P755969	76.42	45.49		45.49	35.48		45.49	35.48
P753710	82.99	36.48		36.48	46.51		36.48	24.62
P760186	85.98	49.92		49.92	60.09		49.92	23.11
P769053	76.58	38.74		38.74	63.97		38.74	19.82
P775886	99.57	39.83		39.83	55.95		39.83	30.35
h	113.51	29.7		29.7	67.89		29.7	48.8
b	100.6	27.52		27.52	28.47		27.52	38.91
a	84.79	40.59		40.59	25.26		40.59	34.28
d	127.13	25.04		25.04	40.45		25.04	44.3
f	102.37	30.43		30.43	48.88		30.43	42.42
c	94.73	42.31		42.31	29.43		42.31	32.19
i	125.13	22.75		22.75	88.73		22.75	56.88
j	134.04	18.09		18.09	105.32		18.09	80.85
e	80.74	37.34		37.34	42.39		37.34	35.32
g	101.04	25.55		25.55	51.1		25.55	40.65
