## Supplementary material for "Progressive muscle metabolic reprogramming in asymptomatic ALS gene mutation carriers": Suplemental information 2 SI2

### Sheet: readme
Based on gene belonging to clusters, cluster interaction map was created and the degree change was calculated for each cluster. For clusters 7 and 8, central genes were identified (degree change<0). Using g:Profiler both for upregulated and downregualted genes seperatelly we performed pathway enrichment analysis where we removed disease related pathways.

### Sheet: Cluster importance
Degree change upon removal of the cluster
Cluster	Degree Change
C7	-96.8187
C8	-57.1155
C4	-13.5457
C1	-1.36437
C6	-1.09641
C3	-1.07695
C5	-0.852602
C2	0.024532
Number of connections				Number of connections --> data visualization
Cluster	Connected Nodes	Weights [number of connections]			C8	C7	C1	C4	C3	C6	C5	C2		total connections per cluster
C8	['C8', 'C7', 'C1', 'C4', 'C3', 'C6', 'C5', 'C2']	[12103, 45605, 482, 2638, 167, 269, 678, 14]		C8	12103	45605	482	2638	167	269	678	14		61956
C7	['C8', 'C7', 'C1', 'C4', 'C3', 'C6', 'C5', 'C2']	[45605, 57529, 863, 4315, 268, 633, 2251, 22]		C7	45605	57529	863	4315	268	633	2251	22		111486
C1	['C8', 'C7', 'C4', 'C3', 'C1', 'C6', 'C5']	[482, 863, 59, 15, 16, 29, 11]		C1	482	863	16	59	15	29	11	0		1475
C4	['C8', 'C7', 'C1', 'C3', 'C6', 'C4', 'C5', 'C2']	[2638, 4315, 59, 14, 28, 268, 42, 3]		C4	2638	4315	59	14	28	268	42	3		7367
C3	['C8', 'C7', 'C1', 'C4', 'C3', 'C6', 'C5']	[167, 268, 15, 14, 3, 2, 2]		C3	167	268	15	14	3	2	2	0		471
C6	['C4', 'C7', 'C8', 'C1', 'C6', 'C5', 'C3']	[28, 633, 269, 29, 10, 12, 2]		C6	0	633	269	29	10	12	12	0		965
C5	['C8', 'C7', 'C5', 'C1', 'C6', 'C4', 'C3']	[678, 2251, 22, 11, 12, 42, 2]		C5	678	2251	11	42	2	12	22	0		3018
C2	['C7', 'C8', 'C4']	[22, 14, 3]		C2	0	22	0	3	0	0	0	0		25

### Sheet: Cluster 7
Gene	log2FoldChange	Degree Change	central node	Regulation status
NDUFA1	0.442055	-1.76864	TRUE	Upregulated
RPS2	0.633599	-1.37514	TRUE	Upregulated
RPS6	-0.395502	-1.29994	TRUE	Downregulated
NDUFB1	0.458915	-1.06412	TRUE	Upregulated
PSMD1	0.532254	-1.05241	TRUE	Upregulated
EGF	0.242936	-1.01405	TRUE	Upregulated
CS	0.775352	-1.01002	TRUE	Upregulated
RAF1	-0.382012	-0.755686	TRUE	Downregulated
COX7A2	-0.32338	-0.737688	TRUE	Downregulated
RAC1	-0.509656	-0.681584	TRUE	Downregulated
RPS27	0.374124	-0.671104	TRUE	Upregulated
ACTG1	0.560903	-0.667807	TRUE	Upregulated
ATF4	-0.399978	-0.616292	TRUE	Downregulated
CREBBP	-0.443227	-0.607201	TRUE	Downregulated
CYCS	-0.441958	-0.60417	TRUE	Downregulated
RHOA	0.502475	-0.573867	TRUE	Upregulated
CTNNB1	-0.239335	-0.569322	TRUE	Downregulated
CALM2	0.341792	-0.55417	TRUE	Upregulated
CALM1	-0.397205	-0.55417	TRUE	Downregulated
CDC42	0.341844	-0.54811	TRUE	Upregulated
CAMK2G	0.593727	-0.525383	TRUE	Upregulated
CAMK2D	0.256137	-0.525383	TRUE	Upregulated
PPP3CB	0.337069	-0.511746	TRUE	Upregulated
VDAC1	0.708816	-0.502655	TRUE	Upregulated
UBA52	0.602348	-0.496595	TRUE	Upregulated
RPS27A	-0.376289	-0.496595	TRUE	Downregulated
ADCY2	-0.541021	-0.481443	TRUE	Downregulated
HSPA8	-0.627091	-0.461746	TRUE	Downregulated
SMAD3	-0.361705	-0.460231	TRUE	Downregulated
VDAC3	0.516782	-0.457201	TRUE	Upregulated
STAT3	-0.184336	-0.44811	TRUE	Downregulated
PRKAA2	-0.269223	-0.435989	TRUE	Downregulated
PPP1CB	0.474653	-0.428413	TRUE	Upregulated
PPP1CC	-0.39815	-0.428413	TRUE	Downregulated
MYL1	-0.929786	-0.407067	TRUE	Downregulated
SKP1	0.614278	-0.405686	TRUE	Upregulated
VEGFA	0.495148	-0.40114	TRUE	Upregulated
TUBA8	0.337001	-0.390534	TRUE	Upregulated
TUBA4A	0.281898	-0.390534	TRUE	Upregulated
RHEB	0.386627	-0.382958	TRUE	Upregulated
SDHB	0.575517	-0.370837	TRUE	Upregulated
MAP1LC3B	0.548768	-0.370837	TRUE	Upregulated
SDHC	-0.272797	-0.370837	TRUE	Downregulated
SDHD	-0.444454	-0.370837	TRUE	Downregulated
COX7A1	0.969217	-0.369322	TRUE	Upregulated
COX5B	0.850728	-0.369322	TRUE	Upregulated
COX6B1	0.777574	-0.369322	TRUE	Upregulated
COX7B	0.58769	-0.369322	TRUE	Upregulated
UQCRC2	0.553225	-0.369322	TRUE	Upregulated
UQCRB	0.500459	-0.369322	TRUE	Upregulated
UQCR11	0.398291	-0.369322	TRUE	Upregulated
UQCR10	-0.339317	-0.369322	TRUE	Downregulated
COX7C	-0.377666	-0.369322	TRUE	Downregulated
COX6C	-0.382989	-0.369322	TRUE	Downregulated
UQCRQ	-0.389616	-0.369322	TRUE	Downregulated
UQCRH	-0.466145	-0.369322	TRUE	Downregulated
COX5A	-0.470899	-0.369322	TRUE	Downregulated
COX8A	-0.548531	-0.369322	TRUE	Downregulated
COX4I1	-0.71403	-0.369322	TRUE	Downregulated
COX6A2	-0.74181	-0.369322	TRUE	Downregulated
NDUFS7	0.688943	-0.355686	TRUE	Upregulated
NDUFB3	0.616607	-0.355686	TRUE	Upregulated
NDUFB4	0.580183	-0.355686	TRUE	Upregulated
NDUFC2	0.579939	-0.355686	TRUE	Upregulated
NDUFB9	0.50625	-0.355686	TRUE	Upregulated
NDUFB10	0.505297	-0.355686	TRUE	Upregulated
NDUFA6	0.501813	-0.355686	TRUE	Upregulated
NDUFS4	0.47417	-0.355686	TRUE	Upregulated
NDUFA5	0.445378	-0.355686	TRUE	Upregulated
NDUFAB1	0.433954	-0.355686	TRUE	Upregulated
NDUFA12	0.431081	-0.355686	TRUE	Upregulated
NDUFB11	0.407429	-0.355686	TRUE	Upregulated
NDUFS5	0.370352	-0.355686	TRUE	Upregulated
NDUFA11	0.336745	-0.355686	TRUE	Upregulated
NDUFA8	0.267298	-0.355686	TRUE	Upregulated
PSMC1	-0.246556	-0.355686	TRUE	Downregulated
NDUFA2	-0.288952	-0.355686	TRUE	Downregulated
NDUFV2	-0.298781	-0.355686	TRUE	Downregulated
CSNK2B	-0.300849	-0.355686	TRUE	Downregulated
NDUFC1	-0.324481	-0.355686	TRUE	Downregulated
NDUFA9	-0.376536	-0.355686	TRUE	Downregulated
NDUFS3	-0.384437	-0.355686	TRUE	Downregulated
NDUFB2	-0.40248	-0.355686	TRUE	Downregulated
NDUFA10	-0.414452	-0.355686	TRUE	Downregulated
NDUFB5	-0.41476	-0.355686	TRUE	Downregulated
NDUFB8	-0.437387	-0.355686	TRUE	Downregulated
NDUFA7	-0.46823	-0.355686	TRUE	Downregulated
NDUFA4	-0.506326	-0.355686	TRUE	Downregulated
NDUFA3	-0.524245	-0.355686	TRUE	Downregulated
NDUFA13	-0.550244	-0.355686	TRUE	Downregulated
NDUFS1	-0.551218	-0.355686	TRUE	Downregulated
PTPN11	0.288917	-0.346595	TRUE	Upregulated
ITGB1	0.420749	-0.345079	TRUE	Upregulated
ATP5PD	1.06178	-0.343564	TRUE	Upregulated
ATP5MC3	0.686011	-0.343564	TRUE	Upregulated
ATP5PF	0.440444	-0.343564	TRUE	Upregulated
ATP5PO	0.411829	-0.343564	TRUE	Upregulated
ATP5F1C	-0.287409	-0.343564	TRUE	Downregulated
ATP5MC2	-0.485261	-0.343564	TRUE	Downregulated
UBB	-0.611691	-0.343564	TRUE	Downregulated
ATP5F1B	-0.620118	-0.343564	TRUE	Downregulated
ATP5PB	-0.631363	-0.343564	TRUE	Downregulated
ATP5F1A	-0.675412	-0.343564	TRUE	Downregulated
ATP2A2	0.56609	-0.342049	TRUE	Upregulated
HSP90AB1	-0.362845	-0.342049	TRUE	Downregulated
HSP90AA1	-0.380273	-0.342049	TRUE	Downregulated
RPL36	0.480319	-0.335626	TRUE	Upregulated
FUS	0.287615	-0.322352	TRUE	Upregulated
CSNK2A1	0.268078	-0.320837	TRUE	Upregulated
CAV3	-0.261973	-0.316292	TRUE	Downregulated
PFN2	-0.399366	-0.316292	TRUE	Downregulated
PPP2CA	-0.316242	-0.307201	TRUE	Downregulated
MCU	-0.320333	-0.305686	TRUE	Downregulated
UBE2G2	0.260783	-0.302655	TRUE	Upregulated
MRPL2	0.319857	-0.29918	TRUE	Upregulated
MYL2	-0.645814	-0.285989	TRUE	Downregulated
SOD1	-0.406038	-0.278413	TRUE	Downregulated
CLTC	0.581457	-0.273867	TRUE	Upregulated
GNG5	-0.274761	-0.273867	TRUE	Downregulated
RAN	0.597365	-0.267634	TRUE	Upregulated
PSMD4	0.544418	-0.264776	TRUE	Upregulated
PSMC5	0.468895	-0.264776	TRUE	Upregulated
PSMD11	-0.176302	-0.264776	TRUE	Downregulated
PSMD7	-0.243991	-0.264776	TRUE	Downregulated
PSMD8	-0.333608	-0.264776	TRUE	Downregulated
PSMD3	-0.430815	-0.264776	TRUE	Downregulated
PSMD2	-0.45769	-0.264776	TRUE	Downregulated
SMAD4	-0.222285	-0.258716	TRUE	Downregulated
CAT	0.523772	-0.25684	TRUE	Upregulated
RPL10	0.765367	-0.25077	TRUE	Upregulated
RPL35	0.60972	-0.25077	TRUE	Upregulated
RPL27	-0.424936	-0.25077	TRUE	Downregulated
RPS15	-0.476277	-0.25077	TRUE	Downregulated
RPL13	-1.01873	-0.25077	TRUE	Downregulated
PSMA7	0.681694	-0.24811	TRUE	Upregulated
PSMB6	0.589598	-0.24811	TRUE	Upregulated
PSMA1	0.482722	-0.24811	TRUE	Upregulated
PSMB1	0.423114	-0.24811	TRUE	Upregulated
PSMB3	0.386765	-0.24811	TRUE	Upregulated
PSMB4	0.385447	-0.24811	TRUE	Upregulated
PSMA4	-0.294859	-0.24811	TRUE	Downregulated
PSMA6	-0.334563	-0.24811	TRUE	Downregulated
PSMA3	-0.338749	-0.24811	TRUE	Downregulated
PSMB5	-0.416396	-0.24811	TRUE	Downregulated
SRSF3	-0.353749	-0.240534	TRUE	Downregulated
ARPC2	0.394758	-0.229928	TRUE	Upregulated
GSTO1	0.479907	-0.228413	TRUE	Upregulated
MGST3	0.40206	-0.228413	TRUE	Upregulated
GSTM2	-0.507699	-0.228413	TRUE	Downregulated
RPS18	0.666307	-0.226287	TRUE	Upregulated
PPP2R2A	-0.282665	-0.223867	TRUE	Downregulated
MYL12A	0.827408	-0.222352	TRUE	Upregulated
MYL12B	0.368283	-0.222352	TRUE	Upregulated
RAB7A	0.496537	-0.219322	TRUE	Upregulated
TARDBP	-0.278981	-0.217807	TRUE	Downregulated
ARF1	0.694099	-0.205686	TRUE	Upregulated
ATP6V0A1	0.488109	-0.20417	TRUE	Upregulated
ATP6V0C	-0.466354	-0.20417	TRUE	Downregulated
MAOB	-0.36134	-0.202655	TRUE	Downregulated
OPTN	-0.401973	-0.202655	TRUE	Downregulated
VEGFB	-0.368429	-0.20114	TRUE	Downregulated
PLN	-0.318829	-0.199625	TRUE	Downregulated
PPP2R5C	-0.245444	-0.196595	TRUE	Downregulated
ATP6V1E1	-0.1921	-0.193564	TRUE	Downregulated
ATP6V1F	-0.38919	-0.193564	TRUE	Downregulated
ATXN1	-0.429755	-0.187504	TRUE	Downregulated
IGF2	0.368073	-0.184473	TRUE	Upregulated
UBE2D4	0.462193	-0.178413	TRUE	Upregulated
UBE2D2	0.344356	-0.178413	TRUE	Upregulated
UBE2D3	0.258917	-0.178413	TRUE	Upregulated
UBE2D1	-0.218545	-0.178413	TRUE	Downregulated
TPM3	0.685641	-0.176898	TRUE	Upregulated
RAB5B	-0.276651	-0.176898	TRUE	Downregulated
RPL23	0.776708	-0.176656	TRUE	Upregulated
RPL4	0.607526	-0.176656	TRUE	Upregulated
RPL7	0.594635	-0.176656	TRUE	Upregulated
RPL37	-0.343709	-0.176656	TRUE	Downregulated
YWHAE	0.507812	-0.173867	TRUE	Upregulated
GABARAP	0.954415	-0.167559	TRUE	Upregulated
PARK7	1.38145	-0.164776	TRUE	Upregulated
RPS11	0.703151	-0.164526	TRUE	Upregulated
RPL19	0.667835	-0.164526	TRUE	Upregulated
RPL30	0.546836	-0.164526	TRUE	Upregulated
RPL15	0.451637	-0.164526	TRUE	Upregulated
RPL22	0.306322	-0.164526	TRUE	Upregulated
RPL24	-0.398034	-0.164526	TRUE	Downregulated
RPS10	-0.467629	-0.164526	TRUE	Downregulated
RPL34	-0.468312	-0.164526	TRUE	Downregulated
RPL9	-0.584065	-0.164526	TRUE	Downregulated
RPS7	-0.597336	-0.164526	TRUE	Downregulated
RPL32	-0.668564	-0.164526	TRUE	Downregulated
COA1	0.403774	-0.16301	TRUE	Upregulated
PPP2R3A	-0.308523	-0.158716	TRUE	Downregulated
PDHA1	0.326463	-0.152655	TRUE	Upregulated
PDHB	-0.357427	-0.152655	TRUE	Downregulated
ELOB	-0.32335	-0.15114	TRUE	Downregulated
CTNNA3	-0.391389	-0.14811	TRUE	Downregulated
ARID1B	-0.484625	-0.14811	TRUE	Downregulated
SMARCA2	-0.592851	-0.14811	TRUE	Downregulated
YWHAZ	0.362129	-0.143564	TRUE	Upregulated
TFRC	-0.369526	-0.143564	TRUE	Downregulated
MEF2C	-0.41237	-0.142049	TRUE	Downregulated
ANXA7	-0.273983	-0.139019	TRUE	Downregulated
MATR3	-0.6748	-0.139019	TRUE	Downregulated
YWHAG	0.664073	-0.137504	TRUE	Upregulated
ITGB6	0.345479	-0.132958	TRUE	Upregulated
ATP1B1	0.392902	-0.129928	TRUE	Upregulated
ATP1B4	0.262351	-0.129928	TRUE	Upregulated
POLR2I	0.473223	-0.128413	TRUE	Upregulated
POLR2J3	-0.242345	-0.128413	TRUE	Downregulated
RTN4	0.742303	-0.122352	TRUE	Upregulated
B2M	0.409582	-0.122352	TRUE	Upregulated
UBE3A	-0.406341	-0.120837	TRUE	Downregulated
TBC1D4	0.393573	-0.119322	TRUE	Upregulated
ANAPC5	0.455933	-0.114776	TRUE	Upregulated
H3-3A	-0.404561	-0.114776	TRUE	Downregulated
CACNG1	-0.270418	-0.111746	TRUE	Downregulated
CACNA2D1	-0.600066	-0.111746	TRUE	Downregulated
GSTP1	-0.297116	-0.10417	TRUE	Downregulated
ANAPC16	0.858276	-0.102655	TRUE	Upregulated
ANAPC11	0.622147	-0.102655	TRUE	Upregulated
ATP5MF	0.680825	-0.10114	TRUE	Upregulated
TNNC1	0.482879	-0.10114	TRUE	Upregulated
ATP5MG	0.395468	-0.10114	TRUE	Upregulated
COX17	-0.37167	-0.10114	TRUE	Downregulated
ATP5ME	-0.421388	-0.10114	TRUE	Downregulated
ADIPOR1	-0.329235	-0.0981098	TRUE	Downregulated
KPNA1	0.519388	-0.0935643	TRUE	Upregulated
RRAGD	0.288291	-0.0920492	TRUE	Upregulated
WWP1	-0.514317	-0.0920492	TRUE	Downregulated
RPS26	0.777849	-0.0890189	TRUE	Upregulated
RPS20	0.689889	-0.0890189	TRUE	Upregulated
RPS23	0.60943	-0.0890189	TRUE	Upregulated
RPL39	0.606953	-0.0890189	TRUE	Upregulated
RPL14	0.579744	-0.0890189	TRUE	Upregulated
RPL10A	0.564128	-0.0890189	TRUE	Upregulated
RPS15A	0.552165	-0.0890189	TRUE	Upregulated
RPSA	0.551907	-0.0890189	TRUE	Upregulated
RPS8	0.551811	-0.0890189	TRUE	Upregulated
RPL29	0.530842	-0.0890189	TRUE	Upregulated
RPL21	0.498963	-0.0890189	TRUE	Upregulated
RPLP0	0.495835	-0.0890189	TRUE	Upregulated
HNRNPK	0.490115	-0.0890189	TRUE	Upregulated
RPL12	0.475192	-0.0890189	TRUE	Upregulated
RPS21	0.474644	-0.0890189	TRUE	Upregulated
RPL38	0.443875	-0.0890189	TRUE	Upregulated
RPL35A	0.439688	-0.0890189	TRUE	Upregulated
RPL18A	0.414441	-0.0890189	TRUE	Upregulated
RPL31	0.41394	-0.0890189	TRUE	Upregulated
RPS12	0.408613	-0.0890189	TRUE	Upregulated
RPL23A	0.398417	-0.0890189	TRUE	Upregulated
RPS17	0.388603	-0.0890189	TRUE	Upregulated
RPS16	0.37612	-0.0890189	TRUE	Upregulated
RPL11	0.327631	-0.0890189	TRUE	Upregulated
RPS29	-0.280641	-0.0890189	TRUE	Downregulated
RPL27A	-0.2983	-0.0890189	TRUE	Downregulated
RPL28	-0.32002	-0.0890189	TRUE	Downregulated
RPLP2	-0.357704	-0.0890189	TRUE	Downregulated
RPS3A	-0.363598	-0.0890189	TRUE	Downregulated
RPL5	-0.381049	-0.0890189	TRUE	Downregulated
RPL17	-0.453727	-0.0890189	TRUE	Downregulated
RPL26	-0.454941	-0.0890189	TRUE	Downregulated
RPS14	-0.460739	-0.0890189	TRUE	Downregulated
RPL13A	-0.461049	-0.0890189	TRUE	Downregulated
RPL6	-0.473305	-0.0890189	TRUE	Downregulated
RPS5	-0.497852	-0.0890189	TRUE	Downregulated
RPS25	-0.539228	-0.0890189	TRUE	Downregulated
RPS4X	-0.548034	-0.0890189	TRUE	Downregulated
RPL8	-0.566928	-0.0890189	TRUE	Downregulated
RPL41	-0.567844	-0.0890189	TRUE	Downregulated
RPL37A	-0.61447	-0.0890189	TRUE	Downregulated
RPS13	-0.70996	-0.0890189	TRUE	Downregulated
RPL7A	-0.722786	-0.0890189	TRUE	Downregulated
RPS24	-1.07035	-0.0890189	TRUE	Downregulated
GABARAPL2	-0.537761	-0.0844734	TRUE	Downregulated
COX14	0.54256	-0.0829583	TRUE	Upregulated
NDUFAF3	0.322687	-0.0829583	TRUE	Upregulated
EIF4B	-0.503926	-0.0814431	TRUE	Downregulated
KPNA3	0.367305	-0.079928	TRUE	Upregulated
KPNA4	-0.518844	-0.079928	TRUE	Downregulated
MRPS15	0.543114	-0.0768977	TRUE	Upregulated
MRPS7	0.438928	-0.0768977	TRUE	Upregulated
MRPL15	0.376174	-0.0768977	TRUE	Upregulated
MRPL34	0.299347	-0.0768977	TRUE	Upregulated
PPP1R12B	-0.24607	-0.0768977	TRUE	Downregulated
MRPL33	-0.402613	-0.0768977	TRUE	Downregulated
MRPL27	-0.483155	-0.0768977	TRUE	Downregulated
CFLAR	0.487656	-0.0708371	TRUE	Upregulated
SH3GLB1	0.409696	-0.0693219	TRUE	Upregulated
LAMP2	-0.31489	-0.0693219	TRUE	Downregulated
DDX39B	-0.417731	-0.0662916	TRUE	Downregulated
CALCOCO2	-0.425568	-0.0662916	TRUE	Downregulated
NCOA4	0.255834	-0.0647765	TRUE	Upregulated
EGLN1	-0.389997	-0.0632613	TRUE	Downregulated
RAB10	0.445966	-0.060231	TRUE	Upregulated
CUL4A	0.509945	-0.0587158	TRUE	Upregulated
MPC1	0.470409	-0.0587158	TRUE	Upregulated
RORA	-0.34989	-0.0556855	TRUE	Downregulated
CAPZA2	0.538906	-0.0541704	TRUE	Upregulated
CAPZB	0.409835	-0.0541704	TRUE	Upregulated
CFL2	0.437694	-0.0511401	TRUE	Upregulated
H2AC20	0.604566	-0.0481098	TRUE	Upregulated
MEF2A	0.289568	-0.0481098	TRUE	Upregulated
H2AC6	0.263173	-0.0481098	TRUE	Upregulated
H2AZ2	-0.512256	-0.0481098	TRUE	Downregulated
ORAI1	0.248743	-0.0435643	TRUE	Upregulated
HSPD1	-0.336592	-0.0435643	TRUE	Downregulated
CUL5	0.312075	-0.0420492	TRUE	Upregulated
HMGB1	-0.389172	-0.040534	TRUE	Downregulated
SRSF1	0.421071	-0.0401894	TRUE	Upregulated
NCOR1	-0.273661	-0.0390189	TRUE	Downregulated
H4C8	-0.253673	-0.0359886	TRUE	Downregulated
H4C3	-0.325327	-0.0359886	TRUE	Downregulated
DNAJB1	0.538429	-0.0314431	TRUE	Upregulated
SRSF2	0.448701	-0.0314431	TRUE	Upregulated
DCN	0.436843	-0.0314431	TRUE	Upregulated
SRSF5	-0.474118	-0.0314431	TRUE	Downregulated
EPS15	0.360585	-0.0310916	TRUE	Upregulated
PHKB	-0.364878	-0.029928	TRUE	Downregulated
FBP2	0.672901	-0.0268977	TRUE	Upregulated
DYNLRB1	0.64327	-0.0268977	TRUE	Upregulated
SEPTIN2	-0.365822	-0.0268977	TRUE	Downregulated
CRYAB	0.809798	-0.0238674	TRUE	Upregulated
TIMP3	-0.388811	-0.0223522	TRUE	Downregulated
RAD23B	-0.269724	-0.0208371	TRUE	Downregulated
SNU13	-0.254236	-0.0178068	TRUE	Downregulated
CAPNS1	0.656532	-0.0162916	TRUE	Upregulated
SNX3	0.479205	-0.0162916	TRUE	Upregulated
VPS28	0.452446	-0.0162916	TRUE	Upregulated
CAST	0.41504	-0.0162916	TRUE	Upregulated
VPS29	0.389059	-0.0162916	TRUE	Upregulated
EPS15L1	0.370152	-0.0162916	TRUE	Upregulated
UBE2V1	0.268754	-0.0162916	TRUE	Upregulated
SUMO2	-0.184159	-0.0162916	TRUE	Downregulated
SNRPD3	-0.322364	-0.0162916	TRUE	Downregulated
SUMO3	-0.360819	-0.0162916	TRUE	Downregulated
SAR1B	-0.409844	-0.0162916	TRUE	Downregulated
IST1	-0.430251	-0.0162916	TRUE	Downregulated
SSH2	0.45092	-0.0147765	TRUE	Upregulated
DDX3X	0.477722	-0.0132613	TRUE	Upregulated
DLD	-0.348737	-0.0132613	TRUE	Downregulated
CASQ2	0.551471	-0.0117462	TRUE	Upregulated
TRDN	-0.394848	-0.0117462	TRUE	Downregulated
ASPH	-0.516007	-0.0117462	TRUE	Downregulated
PCBP1	-0.58369	-0.010231	TRUE	Downregulated
EEF2	0.391979	-0.00986341	TRUE	Upregulated
STT3B	0.270897	-0.00871585	TRUE	Upregulated
CAB39	-0.364813	-0.00871585	TRUE	Downregulated
UBE2E3	0.38876	-0.00568555	TRUE	Upregulated
TRIP12	0.303236	-0.00568555	TRUE	Upregulated
RHOBTB1	0.294028	-0.00568555	TRUE	Upregulated
UBE2M	0.271194	-0.00568555	TRUE	Upregulated
PIP4K2B	-0.287608	-0.00568555	TRUE	Downregulated
UBE2B	-0.341592	-0.00568555	TRUE	Downregulated
UBE3C	-0.399015	-0.00568555	TRUE	Downregulated
HSPB1	-0.512372	-0.00568555	TRUE	Downregulated
PDE4D	-0.599127	-0.00568555	TRUE	Downregulated
SEC31A	0.424505	-0.00417039	TRUE	Upregulated
AP1S2	0.394609	-0.00417039	TRUE	Upregulated
MARCHF6	0.364559	-0.00417039	TRUE	Upregulated
SAP18	0.318196	-0.00417039	TRUE	Upregulated
HERPUD1	0.244823	-0.00417039	TRUE	Upregulated
SRRM1	-0.274862	-0.00417039	TRUE	Downregulated
RNF5	-0.277905	-0.00417039	TRUE	Downregulated
ACAT1	-0.372431	-0.00265524	TRUE	Downregulated
PRMT1	0.404383	-0.00114009	TRUE	Upregulated
SETD7	-0.373585	-0.00114009	TRUE	Downregulated
FDFT1	0.395655	0	FALSE	Upregulated
GYPC	0.290851	0	FALSE	Upregulated
HSPA9	-0.399596	0.00340536	FALSE	Downregulated
TMSB4X	-0.467021	0.00492051	FALSE	Downregulated
RDX	-0.368573	0.00567924	FALSE	Downregulated
HSPB2	0.479698	0.00643567	FALSE	Upregulated
ANK2	0.385364	0.00643567	FALSE	Upregulated
ANK3	0.377635	0.00643567	FALSE	Upregulated
POPDC3	-0.396094	0.00643567	FALSE	Downregulated
PABPC4	0.630064	0.00795082	FALSE	Upregulated
MAP3K20	0.519583	0.00795082	FALSE	Upregulated
PPM1A	0.4782	0.00795082	FALSE	Upregulated
SNRPD2	0.449488	0.00795082	FALSE	Upregulated
SNRPC	0.40773	0.00795082	FALSE	Upregulated
RBMX	0.361622	0.00795082	FALSE	Upregulated
PPM1B	0.190056	0.00795082	FALSE	Upregulated
SF3B1	-0.284022	0.00795082	FALSE	Downregulated
TXNL4A	-0.316506	0.00795082	FALSE	Downregulated
HNRNPU	-0.324481	0.00795082	FALSE	Downregulated
HNRNPC	-0.42556	0.00795082	FALSE	Downregulated
DUSP3	-0.495718	0.00795082	FALSE	Downregulated
HOMER2	-0.574312	0.00946597	FALSE	Downregulated
FTH1	-0.708665	0.00946597	FALSE	Downregulated
PPIA	-0.294665	0.0109811	FALSE	Downregulated
DNAJA3	0.191277	0.0124963	FALSE	Upregulated
MDH1	-0.380103	0.0124963	FALSE	Downregulated
MRPS18B	-0.738961	0.0124963	FALSE	Downregulated
FH	0.466161	0.0147839	FALSE	Upregulated
ASAH1	0.582835	0.0155266	FALSE	Upregulated
PPP1R3B	0.457805	0.0155266	FALSE	Upregulated
PPP1R3A	0.403149	0.0155266	FALSE	Upregulated
HSPA2	-0.24802	0.0155266	FALSE	Downregulated
PPP1R3C	-0.466338	0.0155266	FALSE	Downregulated
ACADM	0.631814	0.0170417	FALSE	Upregulated
IL17D	0.30742	0.0185569	FALSE	Upregulated
HBS1L	0.272971	0.0185569	FALSE	Upregulated
GPS2	-0.232482	0.0185569	FALSE	Downregulated
DAG1	-0.534496	0.0185569	FALSE	Downregulated
SGCG	0.595493	0.0215872	FALSE	Upregulated
CLIP1	0.460927	0.0215872	FALSE	Upregulated
AMOTL1	0.417076	0.0215872	FALSE	Upregulated
LAMTOR5	0.388565	0.0215872	FALSE	Upregulated
SGCB	-0.234576	0.0215872	FALSE	Downregulated
DMD	-0.278402	0.0215872	FALSE	Downregulated
SGCA	-0.474974	0.0215872	FALSE	Downregulated
FBXO32	0.571042	0.0246175	FALSE	Upregulated
CCNG1	0.431324	0.0246175	FALSE	Upregulated
HIPK3	-0.293566	0.0246175	FALSE	Downregulated
SLN	1.18213	0.0261326	FALSE	Upregulated
PTGES3	0.352828	0.0261326	FALSE	Upregulated
TMBIM6	0.392676	0.0276478	FALSE	Upregulated
TMED10	0.365539	0.0276478	FALSE	Upregulated
SLC29A1	0.351794	0.0276478	FALSE	Upregulated
ZNF91	-0.267434	0.0276478	FALSE	Downregulated
PKIA	-0.4665	0.0276478	FALSE	Downregulated
RHOQ	0.873664	0.0291629	FALSE	Upregulated
POMP	-0.306175	0.0291629	FALSE	Downregulated
LMO7	-0.318075	0.0291629	FALSE	Downregulated
SIX1	0.613618	0.0306781	FALSE	Upregulated
TSPAN7	0.535409	0.0306781	FALSE	Upregulated
HOXA10	-0.249847	0.0306781	FALSE	Downregulated
GSTK1	-0.302317	0.0306781	FALSE	Downregulated
AFF1	-0.372076	0.0306781	FALSE	Downregulated
EWSR1	-0.409982	0.0306781	FALSE	Downregulated
SCN1B	-0.565662	0.0306781	FALSE	Downregulated
IPO5	0.578206	0.0321932	FALSE	Upregulated
HJV	0.543891	0.0321932	FALSE	Upregulated
RAB2A	0.518517	0.0321932	FALSE	Upregulated
XPO4	0.442343	0.0321932	FALSE	Upregulated
RALGAPA2	0.364981	0.0321932	FALSE	Upregulated
IPO7	0.311607	0.0321932	FALSE	Upregulated
EMD	-0.231093	0.0321932	FALSE	Downregulated
GSPT1	0.474989	0.0337084	FALSE	Upregulated
SERPINF1	0.41541	0.0337084	FALSE	Upregulated
KIF1B	0.406695	0.0337084	FALSE	Upregulated
SSU72	0.399202	0.0337084	FALSE	Upregulated
PAPOLA	0.320354	0.0337084	FALSE	Upregulated
MSI2	-0.256773	0.0337084	FALSE	Downregulated
SMG1	-0.295263	0.0337084	FALSE	Downregulated
KIF13A	-0.326653	0.0337084	FALSE	Downregulated
MYH2	-0.747042	0.0337084	FALSE	Downregulated
MED13L	0.381195	0.0352235	FALSE	Upregulated
USP15	0.299886	0.0352235	FALSE	Upregulated
DLAT	0.237323	0.0352235	FALSE	Upregulated
NBR1	-0.222036	0.0352235	FALSE	Downregulated
PER1	-0.388576	0.0352235	FALSE	Downregulated
MED14	-0.425833	0.0352235	FALSE	Downregulated
TOMM7	-0.482657	0.0352235	FALSE	Downregulated
TTN	-0.843525	0.0352235	FALSE	Downregulated
TEAD1	0.371644	0.0367387	FALSE	Upregulated
MORF4L2	0.274754	0.0367387	FALSE	Upregulated
MORF4L1	-0.884789	0.0367387	FALSE	Downregulated
PRDX1	0.506066	0.0382538	FALSE	Upregulated
SCP2	0.465806	0.0382538	FALSE	Upregulated
GOT2	-0.45541	0.0382538	FALSE	Downregulated
ECI2	0.363235	0.039769	FALSE	Upregulated
IMPDH2	0.252412	0.039769	FALSE	Upregulated
EIF3E	0.404758	0.0412842	FALSE	Upregulated
NT5C2	-0.464377	0.0412842	FALSE	Downregulated
SCARB2	0.464676	0.0427993	FALSE	Upregulated
CD164	0.388431	0.0427993	FALSE	Upregulated
LAPTM4B	0.333392	0.0427993	FALSE	Upregulated
OGA	-0.260382	0.0427993	FALSE	Downregulated
LAPTM4A	-0.31101	0.0427993	FALSE	Downregulated
HADHB	-0.754309	0.0427993	FALSE	Downregulated
SUCLG1	-0.249886	0.0443145	FALSE	Downregulated
SUCLA2	-0.34807	0.0443145	FALSE	Downregulated
ADSS1	0.54583	0.0458296	FALSE	Upregulated
SLC40A1	0.488991	0.0458296	FALSE	Upregulated
ADSL	-0.307876	0.0458296	FALSE	Downregulated
SLC38A2	-0.362931	0.0458296	FALSE	Downregulated
SLC38A3	-0.521275	0.0458296	FALSE	Downregulated
MNAT1	0.467298	0.0473448	FALSE	Upregulated
FKBP5	-0.354143	0.0488599	FALSE	Downregulated
CNOT7	0.772956	0.0503751	FALSE	Upregulated
WDR43	0.734092	0.0503751	FALSE	Upregulated
BHLHE41	0.611589	0.0503751	FALSE	Upregulated
DDX6	0.586376	0.0503751	FALSE	Upregulated
SMYD1	0.514668	0.0503751	FALSE	Upregulated
KMT2C	0.494066	0.0503751	FALSE	Upregulated
NR1D2	0.42926	0.0503751	FALSE	Upregulated
TOB1	-0.322755	0.0503751	FALSE	Downregulated
SBDS	-0.329892	0.0503751	FALSE	Downregulated
AMPD1	-0.335538	0.0503751	FALSE	Downregulated
AK3	-0.345164	0.0503751	FALSE	Downregulated
BTG2	-0.387843	0.0503751	FALSE	Downregulated
BHLHE40	-0.401533	0.0503751	FALSE	Downregulated
FHL1	-0.744118	0.0503751	FALSE	Downregulated
RMRP	-1.14114	0.0503751	FALSE	Downregulated
PHYH	0.526808	0.0518902	FALSE	Upregulated
IDH3A	0.389359	0.0518902	FALSE	Upregulated
IDH3B	-0.314713	0.0518902	FALSE	Downregulated
AQP1	-0.378075	0.0518902	FALSE	Downregulated
AKR1B1	0.516774	0.0534054	FALSE	Upregulated
HIBADH	-0.265696	0.0534054	FALSE	Downregulated
OXA1L	-0.421722	0.0534054	FALSE	Downregulated
SRP9	-0.50456	0.0534054	FALSE	Downregulated
ACYP2	0.677192	0.0549205	FALSE	Upregulated
GLO1	0.516421	0.0549205	FALSE	Upregulated
AQP4	0.394184	0.0549205	FALSE	Upregulated
CD59	-0.543728	0.0549205	FALSE	Downregulated
EIF3H	0.529962	0.0564357	FALSE	Upregulated
USP25	0.37557	0.0564357	FALSE	Upregulated
RACK1	-0.473365	0.0564357	FALSE	Downregulated
LARS1	0.538505	0.0579508	FALSE	Upregulated
NARS1	0.385947	0.0579508	FALSE	Upregulated
KARS1	-0.302764	0.0579508	FALSE	Downregulated
IARS1	-0.406211	0.0579508	FALSE	Downregulated
NACA	-0.681484	0.0579508	FALSE	Downregulated
PCBP2	-0.709962	0.0579508	FALSE	Downregulated
FMO2	0.697907	0.059466	FALSE	Upregulated
PRDX6	-0.290855	0.059466	FALSE	Downregulated
MT1X	0.775418	0.0609811	FALSE	Upregulated
CKMT2	-0.463396	0.0609811	FALSE	Downregulated
EEF1G	-0.510003	0.0609811	FALSE	Downregulated
TAF10	-0.410378	0.0624963	FALSE	Downregulated
HADH	-0.540139	0.062919	FALSE	Downregulated
ABCA5	0.456496	0.0640114	FALSE	Upregulated
BLVRB	0.312229	0.0640114	FALSE	Upregulated
ABCC5	0.271917	0.0640114	FALSE	Upregulated
GPD1L	-0.601223	0.0640114	FALSE	Downregulated
TECR	1.4814	0.0655266	FALSE	Upregulated
ADI1	0.437335	0.0655266	FALSE	Upregulated
MAT2A	-0.326962	0.0655266	FALSE	Downregulated
PLIN2	-0.361814	0.0655266	FALSE	Downregulated
VAPA	0.578978	0.0685569	FALSE	Upregulated
GYG1	0.449587	0.0685569	FALSE	Upregulated
VAMP5	0.441884	0.0685569	FALSE	Upregulated
GBE1	-0.218069	0.0685569	FALSE	Downregulated
A2M	-0.255023	0.0685569	FALSE	Downregulated
AGL	-0.588677	0.0685569	FALSE	Downregulated
NR3C1	-0.237332	0.070072	FALSE	Downregulated
IDI2	-0.333013	0.070072	FALSE	Downregulated
PTGDS	-0.342985	0.070072	FALSE	Downregulated
NNT	-0.495306	0.070072	FALSE	Downregulated
B3GALT1	1.32277	0.0731023	FALSE	Upregulated
PAFAH1B1	-0.395881	0.0731023	FALSE	Downregulated
CA3	-0.725276	0.0731023	FALSE	Downregulated
CYB5R1	-0.403441	0.0746175	FALSE	Downregulated
OGT	0.438932	0.0750494	FALSE	Upregulated
NCL	0.539861	0.0871798	FALSE	Upregulated
UGP2	0.66107	0.14025	FALSE	Upregulated
XRCC5	0.23092	0.150864	FALSE	Upregulated
XRCC6	-0.297696	0.150864	FALSE	Downregulated

### Sheet: Cluster 7 enrichment
Downregulated					Upregulated	Downregulated
				Oxidative phosphorylation	32	36
term_name	intersection_size			Ribosome	43	34
				Thermogenesis	36	37
Oxidative phosphorylation	36			Cardiac muscle contraction	13	15
Ribosome	34			Proteasome	9	10
Thermogenesis	37			Retrograde endocannabinoid signaling	17	15
Cardiac muscle contraction	15			Spinocerebellar ataxia	12	14
Proteasome	10			Adrenergic signaling in cardiomyocytes	0	11
Retrograde endocannabinoid signaling	15
Spinocerebellar ataxia	14
Adrenergic signaling in cardiomyocytes	11
Upregulated
term_name	intersection_size
Ribosome	43
Oxidative phosphorylation	32
Thermogenesis	36
Retrograde endocannabinoid signaling	17
Cardiac muscle contraction	13
Ubiquitin mediated proteolysis	15
Proteasome	9
Oocyte meiosis	12
Spinocerebellar ataxia	12

### Sheet: Cluster 8
Iteration	log2FoldChange	Degree Change	central node	Regulation status
AK1	0.635273	-1.06949	TRUE	Upregulated
UBA1	0.565123	-0.944224	TRUE	Upregulated
AKT2	0.489058	-0.907851	TRUE	Upregulated
MAP2K2	-0.535915	-0.811404	TRUE	Downregulated
PRKACA	0.549098	-0.758105	TRUE	Upregulated
MAPK12	-0.401618	-0.694653	TRUE	Downregulated
TUBB	0.309721	-0.692215	TRUE	Upregulated
GSK3B	0.239658	-0.674348	TRUE	Upregulated
CALM3	0.367522	-0.600744	TRUE	Upregulated
GNAS	-0.586745	-0.585516	TRUE	Downregulated
CAMK2A	0.341759	-0.557597	TRUE	Upregulated
CAMK2B	-0.276037	-0.557597	TRUE	Downregulated
ARAF	0.492177	-0.522064	TRUE	Upregulated
INSR	0.396478	-0.496683	TRUE	Upregulated
PPP3R1	-0.53007	-0.491607	TRUE	Downregulated
HSPA1A	0.473288	-0.428156	TRUE	Upregulated
HSPA1B	0.450086	-0.428156	TRUE	Upregulated
TSC2	-0.413162	-0.423079	TRUE	Downregulated
MAP2K3	-0.534677	-0.420541	TRUE	Downregulated
VDAC2	-0.696051	-0.405313	TRUE	Downregulated
SLC25A4	-0.579925	-0.395161	TRUE	Downregulated
TUBA1B	0.411451	-0.395161	TRUE	Upregulated
DVL1	0.552745	-0.390084	TRUE	Upregulated
CACNA1S	-0.512813	-0.387546	TRUE	Downregulated
HLA-C	-0.380735	-0.36978	TRUE	Downregulated
CDKN1B	0.213152	-0.36978	TRUE	Upregulated
PPP2R1A	0.573875	-0.352013	TRUE	Upregulated
MYH1	0.421376	-0.348804	TRUE	Upregulated
TUBB4B	0.738036	-0.346937	TRUE	Upregulated
RXRA	-0.444199	-0.339323	TRUE	Downregulated
ATP2A1	0.578905	-0.334247	TRUE	Upregulated
PXN	0.638777	-0.326633	TRUE	Upregulated
SQSTM1	0.377639	-0.31648	TRUE	Upregulated
GNB2	-0.792868	-0.313942	TRUE	Downregulated
UQCRFS1	0.709205	-0.306328	TRUE	Upregulated
UQCRC1	0.574967	-0.306328	TRUE	Upregulated
CYC1	-0.451885	-0.306328	TRUE	Downregulated
KLC1	-0.199011	-0.298714	TRUE	Downregulated
CAPN1	-0.249756	-0.298714	TRUE	Downregulated
TXN2	-0.519193	-0.295773	TRUE	Downregulated
SDHA	-0.832032	-0.2911	TRUE	Downregulated
PLA2G4C	0.473041	-0.288562	TRUE	Upregulated
CSNK1A1	0.292513	-0.286024	TRUE	Upregulated
DCTN1	-0.314458	-0.286024	TRUE	Downregulated
COL1A1	0.366279	-0.283485	TRUE	Upregulated
COL1A2	0.329679	-0.283485	TRUE	Upregulated
NDUFS8	0.806955	-0.280947	TRUE	Upregulated
NDUFB7	0.480545	-0.280947	TRUE	Upregulated
NDUFV1	0.4352	-0.280947	TRUE	Upregulated
NDUFS2	-0.525013	-0.280947	TRUE	Downregulated
GNA11	0.282192	-0.280947	TRUE	Upregulated
STAT5B	-0.173926	-0.278409	TRUE	Downregulated
ACTR1A	0.384167	-0.273333	TRUE	Upregulated
ATP5MC1	-0.52694	-0.265719	TRUE	Downregulated
PFN1	-0.529419	-0.263181	TRUE	Downregulated
LAMB2	0.449871	-0.250491	TRUE	Upregulated
PPP2R3B	0.361309	-0.242876	TRUE	Upregulated
KEAP1	-0.378533	-0.235262	TRUE	Downregulated
PSMC3	0.219407	-0.235262	TRUE	Upregulated
PSMD13	0.26963	-0.235262	TRUE	Upregulated
VWF	-0.263832	-0.232724	TRUE	Downregulated
CXCL12	0.505387	-0.232724	TRUE	Upregulated
STK11	0.502093	-0.232724	TRUE	Upregulated
BCAR1	0.303194	-0.232724	TRUE	Upregulated
GAPDH	-0.988155	-0.230186	TRUE	Downregulated
RYR1	-0.976287	-0.230186	TRUE	Downregulated
ITGA7	-0.476686	-0.222572	TRUE	Downregulated
GYS1	0.738569	-0.222572	TRUE	Upregulated
FLNC	-0.702721	-0.220034	TRUE	Downregulated
FLNA	-0.319121	-0.220034	TRUE	Downregulated
MYLK2	0.337799	-0.217496	TRUE	Upregulated
UBE2G1	-0.545166	-0.214958	TRUE	Downregulated
AKT1S1	-0.292653	-0.214958	TRUE	Downregulated
DNM2	0.363196	-0.212419	TRUE	Upregulated
MAX	-0.283994	-0.212419	TRUE	Downregulated
PKM	-1.03322	-0.209881	TRUE	Downregulated
SEC13	-0.356088	-0.207343	TRUE	Downregulated
MAPT	-0.561607	-0.204805	TRUE	Downregulated
CSNK1E	0.32858	-0.204805	TRUE	Upregulated
MYH7	-0.58492	-0.204286	TRUE	Downregulated
PLCD3	0.529867	-0.202267	TRUE	Upregulated
CALR	0.682627	-0.202267	TRUE	Upregulated
PLCD4	-0.455653	-0.202267	TRUE	Downregulated
EIF4E2	0.513034	-0.197191	TRUE	Upregulated
VCP	0.56233	-0.194653	TRUE	Upregulated
ATP1A2	0.510924	-0.192115	TRUE	Upregulated
SOD2	0.609113	-0.192115	TRUE	Upregulated
CTNNA1	0.269201	-0.192115	TRUE	Upregulated
HK1	0.440627	-0.192115	TRUE	Upregulated
GPX3	-0.375982	-0.187039	TRUE	Downregulated
GPX1	0.276348	-0.187039	TRUE	Upregulated
GSTM4	-0.426617	-0.187039	TRUE	Downregulated
VCL	0.466158	-0.181963	TRUE	Upregulated
RAPGEF1	-0.663882	-0.179425	TRUE	Downregulated
NR4A1	0.498506	-0.179425	TRUE	Upregulated
SCRIB	0.429282	-0.179425	TRUE	Upregulated
CLTB	-0.418434	-0.176887	TRUE	Downregulated
CLTCL1	-0.383033	-0.176887	TRUE	Downregulated
COL6A1	-0.283819	-0.174348	TRUE	Downregulated
MAPKAPK2	0.293373	-0.174348	TRUE	Upregulated
COL6A2	0.361046	-0.174348	TRUE	Upregulated
PKN1	0.227231	-0.174348	TRUE	Upregulated
COL6A3	0.286353	-0.174348	TRUE	Upregulated
MYH14	-0.430144	-0.17181	TRUE	Downregulated
TNXB	0.331512	-0.169272	TRUE	Upregulated
SLC2A4	-0.373795	-0.161658	TRUE	Downregulated
MFN2	0.519912	-0.15912	TRUE	Upregulated
CACNB1	0.408042	-0.15912	TRUE	Upregulated
CACNG6	-0.923732	-0.15912	TRUE	Downregulated
PINK1	-0.685081	-0.156582	TRUE	Downregulated
TPM1	0.727365	-0.154044	TRUE	Upregulated
PFKM	-0.755813	-0.154044	TRUE	Downregulated
DDB1	-0.258067	-0.154044	TRUE	Downregulated
ACACB	0.294913	-0.151506	TRUE	Upregulated
MKNK2	-0.622206	-0.148968	TRUE	Downregulated
MYL3	1.27407	-0.136277	TRUE	Upregulated
JUP	0.320372	-0.133739	TRUE	Upregulated
DYNC1H1	-0.40005	-0.131201	TRUE	Downregulated
RAB11B	0.348811	-0.131201	TRUE	Upregulated
PYGM	-0.634789	-0.128663	TRUE	Downregulated
AP2M1	-0.389872	-0.128663	TRUE	Downregulated
SREBF1	0.246592	-0.128663	TRUE	Upregulated
COL3A1	0.481229	-0.126125	TRUE	Upregulated
MYL6B	-0.421486	-0.123587	TRUE	Downregulated
DDX5	-0.59387	-0.123587	TRUE	Downregulated
CTSB	-0.515126	-0.123587	TRUE	Downregulated
DAPK2	0.199526	-0.121049	TRUE	Upregulated
PHKG1	1.08032	-0.118511	TRUE	Upregulated
CFL1	-0.565908	-0.115973	TRUE	Downregulated
TRAP1	0.567142	-0.115973	TRUE	Upregulated
CTBP1	0.691579	-0.113435	TRUE	Upregulated
MAVS	-0.363886	-0.113435	TRUE	Downregulated
HNRNPA1	-0.551181	-0.113435	TRUE	Downregulated
UBR4	-0.591555	-0.108359	TRUE	Downregulated
TPM2	-0.761121	-0.105821	TRUE	Downregulated
ZBTB16	-0.929805	-0.105821	TRUE	Downregulated
ACTC1	0.325316	-0.105821	TRUE	Upregulated
HDAC4	0.4623	-0.103282	TRUE	Upregulated
HDAC5	0.532713	-0.103282	TRUE	Upregulated
FOXO4	-0.572221	-0.103282	TRUE	Downregulated
RPS3	-0.555374	-0.0982063	TRUE	Downregulated
TNNC2	-0.51603	-0.0956682	TRUE	Downregulated
EPAS1	0.326751	-0.0905921	TRUE	Upregulated
LDHA	-0.689561	-0.088054	TRUE	Downregulated
INPPL1	-0.27903	-0.0855159	TRUE	Downregulated
SMARCD3	-0.476052	-0.0855159	TRUE	Downregulated
VPS4A	0.405864	-0.0855159	TRUE	Upregulated
HSPG2	-0.518754	-0.0804398	TRUE	Downregulated
ENAH	-0.354706	-0.0779017	TRUE	Downregulated
SHARPIN	-0.216805	-0.0728256	TRUE	Downregulated
SORBS1	-0.653731	-0.0702875	TRUE	Downregulated
MEF2D	0.281631	-0.0601352	TRUE	Upregulated
DGKZ	0.671929	-0.0575972	TRUE	Upregulated
DGKD	0.45103	-0.0575972	TRUE	Upregulated
PLAAT3	-0.178861	-0.0575972	TRUE	Downregulated
BCL6	0.578509	-0.0550591	TRUE	Upregulated
RILP	-0.257024	-0.0550591	TRUE	Downregulated
CDC37	0.41805	-0.052521	TRUE	Upregulated
MAPKAPK3	0.821979	-0.052521	TRUE	Upregulated
IGF2R	-0.278584	-0.052521	TRUE	Downregulated
GPC1	0.454028	-0.0474449	TRUE	Upregulated
POLR2E	0.186265	-0.0474449	TRUE	Upregulated
BIN1	-0.642421	-0.0449068	TRUE	Downregulated
ANXA11	-0.309716	-0.0449068	TRUE	Downregulated
HNRNPA2B1	-0.386366	-0.0449068	TRUE	Downregulated
STUB1	-0.40649	-0.0449068	TRUE	Downregulated
ECSIT	0.304201	-0.0449068	TRUE	Upregulated
CHCHD10	-0.59972	-0.0449068	TRUE	Downregulated
ACIN1	-0.473935	-0.0423687	TRUE	Downregulated
PARVB	-0.250586	-0.0398307	TRUE	Downregulated
HRC	-0.492672	-0.0398307	TRUE	Downregulated
DEPTOR	-0.278442	-0.0398307	TRUE	Downregulated
PGAM2	-0.854937	-0.0372926	TRUE	Downregulated
STIM1	0.464114	-0.0372926	TRUE	Upregulated
PTPA	0.558803	-0.0347545	TRUE	Upregulated
AKAP13	0.572731	-0.0347545	TRUE	Upregulated
SEPTIN9	-0.284133	-0.0347545	TRUE	Downregulated
AHNAK	0.742687	-0.0271403	TRUE	Upregulated
FYCO1	-0.501452	-0.0271403	TRUE	Downregulated
FHOD1	0.609976	-0.0271403	TRUE	Upregulated
PLEKHM2	-0.491734	-0.0271403	TRUE	Downregulated
AGPAT3	0.32416	-0.0246022	TRUE	Upregulated
IDH2	0.440213	-0.0220642	TRUE	Upregulated
RAD23A	-0.412879	-0.0220642	TRUE	Downregulated
TNIP1	-0.398716	-0.0220642	TRUE	Downregulated
TRIP10	-0.407301	-0.0195261	TRUE	Downregulated
PRKAR1A	0.528155	-0.0195261	TRUE	Upregulated
ARFGAP2	0.631972	-0.0195261	TRUE	Upregulated
EPN1	0.780764	-0.0195261	TRUE	Upregulated
FLOT1	0.34345	-0.0195261	TRUE	Upregulated
PRKAR2A	0.597427	-0.0195261	TRUE	Upregulated
CSNK1D	0.281966	-0.0195261	TRUE	Upregulated
GBF1	0.487258	-0.0195261	TRUE	Upregulated
MLXIP	0.486702	-0.0162302	TRUE	Upregulated
GTF2I	-0.492429	-0.0162302	TRUE	Downregulated
ATG9A	0.349994	-0.01445	TRUE	Upregulated
AMOT	0.509113	-0.01445	TRUE	Upregulated
ACTA1	-0.701818	-0.0119119	TRUE	Downregulated
ALDOA	-0.639171	-0.0119119	TRUE	Downregulated
ENO3	0.492005	-0.0119119	TRUE	Upregulated
TNNT1	0.516002	-0.0119119	TRUE	Upregulated
TNNI1	-0.597375	-0.0119119	TRUE	Downregulated
TNNT3	-0.878709	-0.0119119	TRUE	Downregulated
TNNI2	0.623275	-0.0119119	TRUE	Upregulated
MYO18A	-0.618166	-0.0119119	TRUE	Downregulated
KIF1C	-0.773884	-0.0119119	TRUE	Downregulated
MYO18B	-0.546939	-0.0119119	TRUE	Downregulated
MYH7B	-0.455724	-0.0119119	TRUE	Downregulated
KPNB1	0.610214	-0.0119119	TRUE	Upregulated
ENO1	-0.318221	-0.0119119	TRUE	Downregulated
ANK1	0.334737	-0.00937381	TRUE	Upregulated
PGM1	-0.485235	-0.00937381	TRUE	Downregulated
THRA	-0.160246	-0.00937381	TRUE	Downregulated
MLXIPL	0.405957	-0.00937381	TRUE	Upregulated
CASQ1	-0.565889	-0.00683574	TRUE	Downregulated
LSM4	-0.37598	-0.00683574	TRUE	Downregulated
MIB2	0.485619	-0.00429767	TRUE	Upregulated
CASTOR2	0.387433	-0.00429767	TRUE	Upregulated
PDK2	-0.43084	-0.00429767	TRUE	Downregulated
PGK1	-0.352974	-0.00429767	TRUE	Downregulated
ACHE	-0.741812	-0.00429767	TRUE	Downregulated
MAPKAP1	-0.355793	-0.00429767	TRUE	Downregulated
LAMTOR1	0.498087	-0.00429767	TRUE	Upregulated
P4HB	0.346586	-0.0017596	TRUE	Upregulated
AMFR	0.60901	-0.0017596	TRUE	Upregulated
BAG1	0.413195	-0.0017596	TRUE	Upregulated
NPLOC4	0.472814	-0.0017596	TRUE	Upregulated
DNAJB2	-0.395446	-0.0017596	TRUE	Downregulated
UBXN6	0.325843	-0.0017596	TRUE	Upregulated
UBXN1	0.370336	-0.0017596	TRUE	Upregulated
ARHGDIA	-0.190394	-0.0017596	TRUE	Downregulated
PCYT1A	-0.274055	-0.0017596	TRUE	Downregulated
PRKCSH	0.45698	-0.0017596	TRUE	Upregulated
KCNJ12	0.248273	-0.0017596	TRUE	Upregulated
DCXR	-0.683619	0	FALSE	Downregulated
DGLUCY	0.630523	0	FALSE	Upregulated
PABPN1	0.312663	0.00331654	FALSE	Upregulated
RPS28	-0.554483	0.00585461	FALSE	Downregulated
RPL18	-0.596095	0.00585461	FALSE	Downregulated
RPS9	-0.666948	0.00585461	FALSE	Downregulated
RPS19	-0.420433	0.00585461	FALSE	Downregulated
RPL3L	0.647277	0.00585461	FALSE	Upregulated
RASA4B	-0.515788	0.00585461	FALSE	Downregulated
RNVU1-7	0.960263	0.00839268	FALSE	Upregulated
RNU1-4	-0.759056	0.00839268	FALSE	Downregulated
RNVU1-18	-0.614917	0.00839268	FALSE	Downregulated
RNU1-1	0.664423	0.00839268	FALSE	Upregulated
NCOR2	-0.713262	0.00839268	FALSE	Downregulated
SNRNP70	0.496339	0.00839268	FALSE	Upregulated
RGMA	-0.327612	0.00839268	FALSE	Downregulated
PRPF8	0.430007	0.00839268	FALSE	Upregulated
HNRNPM	-0.254523	0.00839268	FALSE	Downregulated
SF3B3	0.359899	0.00839268	FALSE	Upregulated
SF3A1	0.528991	0.00839268	FALSE	Upregulated
TPI1	0.511056	0.0109308	FALSE	Upregulated
KCNJ11	0.357474	0.0134688	FALSE	Upregulated
KMT2D	0.387919	0.0134688	FALSE	Upregulated
DAB2IP	0.345503	0.0134688	FALSE	Upregulated
RASA4	0.580564	0.0142654	FALSE	Upregulated
RPL3	-0.460921	0.0142654	FALSE	Downregulated
YBX3	0.866138	0.0160069	FALSE	Upregulated
EEF1A2	-0.921854	0.0160069	FALSE	Downregulated
SYNPO	-0.466387	0.0160069	FALSE	Downregulated
PILRB	-0.29449	0.0160069	FALSE	Downregulated
SEMA6C	-0.337306	0.018545	FALSE	Downregulated
ABLIM2	-0.484529	0.018545	FALSE	Downregulated
SRM	-0.366399	0.018545	FALSE	Downregulated
ABLIM1	-0.189471	0.018545	FALSE	Downregulated
SEMA4D	-0.236085	0.018545	FALSE	Downregulated
ZNF768	0.429903	0.018545	FALSE	Upregulated
DES	-2.62251	0.021083	FALSE	Downregulated
GPI	-0.376393	0.021083	FALSE	Downregulated
SLC29A2	0.630327	0.021083	FALSE	Upregulated
NR1H2	-0.269499	0.021083	FALSE	Downregulated
CLCN4	-0.432294	0.021083	FALSE	Downregulated
GOT1	-0.299529	0.0236211	FALSE	Downregulated
CD99L2	0.401588	0.0236211	FALSE	Upregulated
TLE2	-0.405814	0.0236211	FALSE	Downregulated
GPAT4	0.377605	0.0236211	FALSE	Upregulated
RNPS1	0.501974	0.0261592	FALSE	Upregulated
HERC1	0.381008	0.0261592	FALSE	Upregulated
HUWE1	0.593207	0.0261592	FALSE	Upregulated
CDC34	0.296649	0.0261592	FALSE	Upregulated
COMT	0.387182	0.0261592	FALSE	Upregulated
ZNHIT1	-0.289783	0.0261592	FALSE	Downregulated
MBD3	0.322696	0.0261592	FALSE	Upregulated
ECHS1	0.595635	0.0286973	FALSE	Upregulated
ENDOG	0.470591	0.0286973	FALSE	Upregulated
BCL2L13	0.483496	0.0286973	FALSE	Upregulated
SLC44A2	0.266149	0.0286973	FALSE	Upregulated
AQP7	0.402659	0.0286973	FALSE	Upregulated
MLF1	-0.253198	0.0286973	FALSE	Downregulated
SPTAN1	-0.333795	0.0286973	FALSE	Downregulated
MDH2	-0.504864	0.0337734	FALSE	Downregulated
GPD1	-0.373049	0.0337734	FALSE	Downregulated
IMPA2	-0.267098	0.0337734	FALSE	Downregulated
PLD3	0.477791	0.0337734	FALSE	Upregulated
HNRNPUL1	0.338818	0.0337734	FALSE	Upregulated
PNPLA6	-0.674358	0.0337734	FALSE	Downregulated
AFG3L2	-0.489085	0.0363115	FALSE	Downregulated
NT5C1A	-0.49679	0.0363115	FALSE	Downregulated
TEAD4	-0.244569	0.0363115	FALSE	Downregulated
PSAP	-0.518009	0.0388495	FALSE	Downregulated
NME2	-0.380625	0.0388495	FALSE	Downregulated
MRPL12	0.18927	0.0388495	FALSE	Upregulated
MRPL23	-0.448554	0.0388495	FALSE	Downregulated
MRPL20	0.49876	0.0388495	FALSE	Upregulated
MRPS16	-0.457068	0.0388495	FALSE	Downregulated
SAT2	0.326494	0.0388495	FALSE	Upregulated
GAMT	-0.480902	0.0413876	FALSE	Downregulated
SERPINB6	0.336932	0.0413876	FALSE	Upregulated
POLD2	0.318409	0.0413876	FALSE	Upregulated
PIN1	-0.251774	0.0413876	FALSE	Downregulated
ACADS	0.442404	0.0439257	FALSE	Upregulated
SLC36A2	-0.403799	0.0439257	FALSE	Downregulated
SMG5	0.340635	0.0439257	FALSE	Upregulated
CKM	0.625551	0.0464637	FALSE	Upregulated
FIS1	0.376159	0.0464637	FALSE	Upregulated
TBC1D17	-0.374764	0.0464637	FALSE	Downregulated
ST3GAL3	-0.343853	0.0464637	FALSE	Downregulated
ACTN2	0.514499	0.0490018	FALSE	Upregulated
ACTN3	-0.413588	0.0490018	FALSE	Downregulated
GMPR	0.604351	0.0490018	FALSE	Upregulated
AK2	0.338029	0.0490018	FALSE	Upregulated
IPO13	0.262612	0.0490018	FALSE	Upregulated
ACOT2	0.331153	0.0490018	FALSE	Upregulated
DLST	0.256639	0.0490018	FALSE	Upregulated
GRHPR	-0.336157	0.0490018	FALSE	Downregulated
GUK1	-0.356349	0.0490018	FALSE	Downregulated
CD99	0.363881	0.0498435	FALSE	Upregulated
CBX7	-0.331796	0.0515399	FALSE	Downregulated
CRAT	0.718761	0.054078	FALSE	Upregulated
PRDX5	-0.629292	0.054078	FALSE	Downregulated
NAPA	0.45198	0.054078	FALSE	Upregulated
MAU2	0.388458	0.054078	FALSE	Upregulated
IL32	-0.763518	0.056616	FALSE	Downregulated
HHATL	-0.375662	0.056616	FALSE	Downregulated
RAB1B	-0.478119	0.056616	FALSE	Downregulated
HSF1	-0.306073	0.056616	FALSE	Downregulated
ACO2	-0.703041	0.0591541	FALSE	Downregulated
QARS1	0.438991	0.0591541	FALSE	Upregulated
MAN2A2	-0.520346	0.0591541	FALSE	Downregulated
HAGH	-0.249063	0.0591541	FALSE	Downregulated
LDHD	-0.321058	0.0591541	FALSE	Downregulated
GBA2	0.424664	0.0591541	FALSE	Upregulated
ST3GAL1	-0.265407	0.0591541	FALSE	Downregulated
OGDH	0.512768	0.0616922	FALSE	Upregulated
GPT2	0.724177	0.0616922	FALSE	Upregulated
TOB2	-0.542307	0.0616922	FALSE	Downregulated
CHRNB1	0.330701	0.0616922	FALSE	Upregulated
SNORD3D	0.52768	0.0642302	FALSE	Upregulated
ECI1	-0.251682	0.0642302	FALSE	Downregulated
CYB5R3	0.810369	0.0642302	FALSE	Upregulated
RPP25L	0.233364	0.0642302	FALSE	Upregulated
EIF4G2	-0.35787	0.0667683	FALSE	Downregulated
EIF4G1	0.393446	0.0667683	FALSE	Upregulated
SIRT2	0.560544	0.0667683	FALSE	Upregulated
NMRK2	-0.409384	0.0667683	FALSE	Downregulated
MAN2C1	-0.242379	0.0667683	FALSE	Downregulated
ENGASE	0.624269	0.0667683	FALSE	Upregulated
CRY2	-0.429248	0.0693064	FALSE	Downregulated
BABAM1	0.432386	0.0693064	FALSE	Upregulated
PTGES2	-0.432403	0.0693064	FALSE	Downregulated
SIVA1	-0.524785	0.0718445	FALSE	Downregulated
ALDH1L1	0.420819	0.0718445	FALSE	Upregulated
MAF	-0.42462	0.0863108	FALSE	Downregulated
GPT	-0.32912	0.126082	FALSE	Downregulated

### Sheet: Cluster 8 enrichment
Downregulated
						Upregulated	Downregulated
term_name	intersection_size				Motor proteins	10	15
Motor proteins	15				Glycolysis / Gluconeogenesis	0	9
Glycolysis / Gluconeogenesis	9				HIF-1 signaling pathway	0	9
HIF-1 signaling pathway	9				Biosynthesis of amino acids	0	7
Biosynthesis of amino acids	7				Insulin signaling pathway	15	9
Insulin signaling pathway	9				Glucagon signaling pathway	0	8
Glucagon signaling pathway	8				Carbon metabolism	0	8
Carbon metabolism	8				Cellular senescence	0	9
Cellular senescence	9				Calcium signaling pathway	0	11
Calcium signaling pathway	11				PI3K-Akt signaling pathway	17	0
					Adrenergic signaling in cardiomyocytes	11	0
					Insulin resistance	9	0
Upregulated					Protein processing in endoplasmic reticulum	11	0
					Focal adhesion	12	0
term_name	intersection_size				Cardiac muscle contraction	8	0
Insulin signaling pathway	15				Longevity regulating pathway - multiple species	6	0
PI3K-Akt signaling pathway	17				AMPK signaling pathway	8	0
Adrenergic signaling in cardiomyocytes	11				Platelet activation	8	0
Insulin resistance	9
Protein processing in endoplasmic reticulum	11
Focal adhesion	12
Cardiac muscle contraction	8
Longevity regulating pathway - multiple species	6
AMPK signaling pathway	8
Platelet activation	8
Motor proteins	10

### Sheet: C8 and C7 table
	Cluster 7		Cluster 8
	Upregulated	Downregulated	Upregulated	Downregulated
PI3K-Akt signaling pathway	0	0	17	0
Insulin signaling pathway	0	0	15	9
Focal adhesion	0	0	12	0
Adrenergic signaling in cardiomyocytes	0	11	11	0
Protein processing in endoplasmic reticulum	0	0	11	0
Motor proteins	0	0	10	15
Insulin resistance	0	0	9	0
Cardiac muscle contraction	13	15	8	0
AMPK signaling pathway	0	0	8	0
Platelet activation	0	0	8	0
Longevity regulating pathway - multiple species	0	0	6	0
Ribosome	43	34	0	0
Thermogenesis	36	37	0	0
Oxidative phosphorylation	32	36	0	0
Retrograde endocannabinoid signaling	17	15	0	0
Spinocerebellar ataxia	12	14	0	0
Proteasome	9	10	0	0
Glycolysis / Gluconeogenesis	0	0	0	9
HIF-1 signaling pathway	0	0	0	9
Biosynthesis of amino acids	0	0	0	7
Glucagon signaling pathway	0	0	0	8
Carbon metabolism	0	0	0	8
Cellular senescence	0	0	0	9
Calcium signaling pathway	0	0	0	11

### Sheet: Sheet10
	C7		C8
	UP	DW	UP	DW
PI3K-Akt signaling pathway	0	0	17	0
Insulin signaling pathway	0	0	15	9
Focal adhesion	0	0	12	0
Adrenergic signaling in cardiomyocytes	0	11	11	0
Protein processing in endoplasmic reticulum	0	0	11	0
Motor proteins	0	0	10	15
Insulin resistance	0	0	9	0
Cardiac muscle contraction	13	15	8	0
AMPK signaling pathway	0	0	8	0
Platelet activation	0	0	8	0
Longevity regulating pathway - multiple species	0	0	6	0
Ribosome	43	34	0	0
Thermogenesis	36	37	0	0
Oxidative phosphorylation	32	36	0	0
Retrograde endocannabinoid signaling	17	15	0	0
Proteasome	9	10	0	0
Glycolysis / Gluconeogenesis	0	0	0	9
HIF-1 signaling pathway	0	0	0	9
Biosynthesis of amino acids	0	0	0	7
Glucagon signaling pathway	0	0	0	8
Carbon metabolism	0	0	0	8
Cellular senescence	0	0	0	9
Calcium signaling pathway	0	0	0	11
