## Supplementary material for "Progressive muscle metabolic reprogramming in asymptomatic ALS gene mutation carriers": Figure S2

### Sheet: readme
METABO supplementary figure (A) Genes belonging to this metabolic pathway were analyzed using MetaboAnalyst [https://www.metaboanalyst.ca/MetaboAnalyst/] to identify the connected metabolites. Panel A of this figure specifically shows the metabolic gene → metabolite connections that were identified. (B) This panel highlights the top 10 genes and metabolites with the most connections [from the gra…

### Sheet: genes belonging to the metaboli
C7	Metabolic pathways	NDUFA1,NDUFB1,CS,COX7A2,CYCS,ADCY2,SDHB,SDHC,SDHD,COX7A1,COX5B,COX6B1,COX7B,UQCRC2,UQCRB,UQCR11,UQCR10,COX7C,COX6C,UQCRQ,UQCRH,COX5A,COX8A,COX4I1,COX6A2,NDUFS7,NDUFB3,NDUFB4,NDUFC2,NDUFB9,NDUFB10,NDUFA6,NDUFS4,NDUFA5,NDUFAB1,NDUFA12,NDUFB11,NDUFS5,NDUFA11,NDUFA8,NDUFA2,NDUFV2,NDUFC1,NDUFA9,NDUFS3,NDUFB2,NDUFA10,NDUFB5,NDUFA7,NDUFA4,NDUFA3,NDUFA13,NDUFS1,ATP5PD,ATP5MC3,ATP5PF,ATP5PO,ATP5F1C,ATP5MC…

### Sheet: genemetabolite node list
Id	Label	Degree
108	ADCY2	58		Genes
498	ATP5A1	11		Metabolites
506	ATP5B	12		Others
509	ATP5C1	10
515	ATP5F1	3
517	ATP5G2	1
518	ATP5G3	1
522	ATP5J	5
539	ATP5O	11
1327	COX4I1	2
1329	COX5B	4
1339	COX6A2	1
1340	COX6B1	2
1346	COX7A1	1
1349	COX7B	2
1350	COX7C	2
1351	COX8A	2
1431	CS	36
4694	NDUFA1	13
4695	NDUFA2	3
4697	NDUFA4	3
4698	NDUFA5	13
4701	NDUFA7	3
4702	NDUFA8	3
4704	NDUFA9	3
4705	NDUFA10	3
4706	NDUFAB1	14
4707	NDUFB1	3
4708	NDUFB2	3
4709	NDUFB3	3
4710	NDUFB4	3
4711	NDUFB5	6
4715	NDUFB9	4
4716	NDUFB10	3
4718	NDUFC2	3
4719	NDUFS1	4
4722	NDUFS3	5
4724	NDUFS4	5
4725	NDUFS5	3
4729	NDUFV2	1
6390	SDHB	37
6391	SDHC	13
6392	SDHD	17
7381	UQCRB	6
7385	UQCRC2	4
7388	UQCRH	4
9377	COX5A	9
10476	ATP5H	2
10975	UQCR11	2
29796	UQCR10	4
54205	CYCS	62
54539	NDUFB11	5
55967	NDUFA12	3
126328	NDUFA11	3
374291	NDUFS7	7
C00002	Adenosine triphosphate	12
C00004	NADH	4
C00006	NADP	3
C00007	Oxygen	8
C00008	ADP	13
C00010	Coenzyme A	5
C00016	FAD	28
C00020	Adenosine monophosphate	1
C00024	Acetyl-CoA	1
C00025	L-Glutamic acid	6
C00026	Oxoglutaric acid	2
C00027	Hydrogen peroxide	2
C00035	Guanosine diphosphate	1
C00036	Oxalacetic acid	3
C00042	Succinic acid	9
C00044	Guanosine triphosphate	1
C00048	Glyoxylic acid	2
C00049	L-Aspartic acid	2
C00051	Glutathione	1
C00054	Adenosine 3',5'-diphosphate	1
C00061	Flavin Mononucleotide	26
C00062	L-Arginine	1
C00083	Malonyl-CoA	2
C00089	Sucrose	2
C00091	Succinyl-CoA	4
C00092	Glucose 6-phosphate	2
C00093	Glycerol 3-phosphate	1
C00097	L-Cysteine	1
C00099	Beta-Alanine	3
C00100	Propionyl-CoA	1
C00113	Pyrroloquinoline quinone	1
C00116	Glycerol	13
C00135	L-Histidine	1
C00147	Adenine	3
C00149	L-Malic acid	7
C00154	Palmityl-CoA	1
C00157	PC(16:0/16:0)	1
C00158	Citric acid	3
C00182	Glycogen	2
C00198	Gluconolactone	1
C00212	Adenosine	2
C00219	Arachidonic acid	2
C00227	Acetylphosphate	1
C00237	Carbon monoxide	2
C00242	Guanine	1
C00246	Butyric acid	1
C00249	Palmitic acid	3
C00283	Hydrogen sulfide	1
C00292	Aniline	1
C00300	Creatine	1
C00305	Magnesium	11
C00311	Isocitric acid	2
C00383	Malonic acid	3
C00387	Guanosine	1
C00388	Histamine	1
C00389	Quercetin	4
C00390	QH2	11
C00399	Ubiquinone-1	45
C00410	Progesterone	2
C00417	cis-Aconitic acid	1
C00422	TG(18:0/18:0/18:0)	1
C00469	Ethanol	2
C00472	Quinone	1
C00483	Tyramine	1
C00497	D-Malic acid	5
C00504	Folic acid	1
C00517	Palmitaldehyde	1
C00530	Hydroquinone	1
C00535	Testosterone	1
C00547	Norepinephrine	2
C00559	Deoxyadenosine	1
C00575	Cyclic AMP	2
C00584	Prostaglandin E2	2
C00695	Cholic acid	9
C00704	Superoxide	4
C00712	Oleic acid	1
C00719	Betaine	1
C00741	Diacetyl	1
C00742	Fluoride	1
C00750	Spermine	2
C00780	Serotonin	2
C00788	Epinephrine	1
C00831	Pantetheine	1
C00852	Chlorogenic acid	1
C00913	3-Methyladenine	1
C00942	Cyclic GMP	1
C00951	Estradiol	2
C01197	3,4-Dihydroxy-trans-cinnamate	1
C01204	Myo-inositol hexakisphosphate	1
C01245	Inositol 1,4,5-trisphosphate	1
C01312	Prostaglandin I2	3
C01330	Sodium	6
C01352	FADH	3
C01382	Iodine	1
C01477	Apigenin	1
C01494	trans-Ferulic acid	1
C01514	Luteolin	1
C01516	Morphine	2
C01589	Imidazole	2
C01598	Melatonin	2
C01673	Calcitriol	1
C01709	Hesperetin	1
C01996	Acetylcholine	1
C02135	Angiotensin II	1
C02154	Glyceraldehyde	1
C02465	Liothyronine	2
C02505	2-Phenylacetamide	1
C03065	Beta-Guanidinopropionic acid	1
C03197	(S)-3-Hydroxybutyric acid	1
C03582	Resveratrol	5
C03665	2-Aminoisobutyric acid	3
C03758	Dopamine	1
C03917	Dihydrotestosterone	1
C04741	Prostaglandin E1	2
C05361	Hydrazine	1
C05377	Menadione	3
C05588	Metanephrine	1
C05625	Rutin	1
C05659	5-Methoxytryptamine	1
C05669	Bovinocidin	3
C05684	Selenite	1
C05689	Se-Methylselenocysteine	1
C05901	3,3',4'5-Tetrahydroxystilbene	4
C05903	Kaempferol	1
C06264	Aluminium	1
C06423	Caprylic acid	1
C06563	Genistein	3
C06809	Acetylcysteine	1
C06861	Buspirone	1
C06868	Carbamazepine	1
C06952	Cimetidine	1
C07130	Theophylline	1
C07148	Tolbutamide	1
C07187	Venlafaxine	1
C07319	Sumatriptan	1
C07394	Paclitaxel	1
C07407	Propranolol	1
C07441	Phenylephrine	1
C07481	Caffeine	1
C07515	Halothane	1
C07589	Celecoxib	1
C07593	Rotenone	8
C07880	Ursodeoxycholic acid	1
C08262	Isovaleric acid	1
C08272	Kinetin	1
C09069	Carnosol	1
C09731	Epigallocatechin gallate	1
C10443	Curcumin	1
C10470	Isoferulic acid	1
C11378	Coenzyme Q10	4
C11695	Anandamide	1
C12126	Dihydroceramide	1
C12147	O-Phosphothreonine	1
C13235	Atenolol	1
C13856	2-Arachidonylglycerol	1
C14717	15-Deoxy-d-12,14-PGJ2	1
C16845	Peroxynitrite	1
	Gamma-Tocopherol	11

### Sheet: gene metabolite graph
node1	node2
CS	(S)-3-Hydroxybutyric acid
ATP5J	15-Deoxy-d-12,14-PGJ2
ATP5A1	2-Aminoisobutyric acid
ATP5B	2-Aminoisobutyric acid
ATP5C1	2-Aminoisobutyric acid
ADCY2	2-Arachidonylglycerol
ADCY2	2-Phenylacetamide
CYCS	3-Methyladenine
ATP5A1	3,3',4'5-Tetrahydroxystilbene
ATP5B	3,3',4'5-Tetrahydroxystilbene
ATP5C1	3,3',4'5-Tetrahydroxystilbene
ATP5O	3,3',4'5-Tetrahydroxystilbene
CYCS	3,4-Dihydroxy-trans-cinnamate
ADCY2	5-Methoxytryptamine
CS	Acetyl-CoA
ADCY2	Acetylcholine
CYCS	Acetylcysteine
NDUFAB1	Acetylphosphate
ADCY2	Adenine
ATP5O	Adenine
CS	Adenine
ADCY2	Adenosine
SDHB	Adenosine
ADCY2	Adenosine 3',5'-diphosphate
ADCY2	Adenosine monophosphate
ADCY2	Adenosine triphosphate
ATP5A1	Adenosine triphosphate
ATP5B	Adenosine triphosphate
ATP5C1	Adenosine triphosphate
ATP5F1	Adenosine triphosphate
ATP5H	Adenosine triphosphate
ATP5J	Adenosine triphosphate
ATP5O	Adenosine triphosphate
CS	Adenosine triphosphate
SDHB	Adenosine triphosphate
SDHC	Adenosine triphosphate
SDHD	Adenosine triphosphate
ADCY2	ADP
ATP5A1	ADP
ATP5B	ADP
ATP5C1	ADP
ATP5F1	ADP
ATP5G2	ADP
ATP5G3	ADP
ATP5H	ADP
ATP5J	ADP
ATP5O	ADP
SDHB	ADP
SDHC	ADP
SDHD	ADP
CYCS	Aluminium
ADCY2	Anandamide
ADCY2	Angiotensin II
CYCS	Aniline
CYCS	Apigenin
ADCY2	Arachidonic acid
CYCS	Arachidonic acid
ADCY2	Atenolol
ATP5A1	Beta-Alanine
ATP5B	Beta-Alanine
ATP5C1	Beta-Alanine
CS	Beta-Guanidinopropionic acid
CYCS	Betaine
CYCS	Bovinocidin
SDHB	Bovinocidin
SDHD	Bovinocidin
ADCY2	Buspirone
ADCY2	Butyric acid
ADCY2	Caffeine
CYCS	Calcitriol
CS	Caprylic acid
ADCY2	Carbamazepine
COX5A	Carbon monoxide
CYCS	Carbon monoxide
CYCS	Carnosol
ADCY2	Celecoxib
CYCS	Chlorogenic acid
COX4I1	Cholic acid
COX5A	Cholic acid
COX5B	Cholic acid
COX6A2	Cholic acid
COX6B1	Cholic acid
COX7A1	Cholic acid
COX7B	Cholic acid
COX7C	Cholic acid
COX8A	Cholic acid
ADCY2	Cimetidine
CS	cis-Aconitic acid
CS	Citric acid
CYCS	Citric acid
SDHB	Citric acid
CS	Coenzyme A
NDUFAB1	Coenzyme A
SDHB	Coenzyme A
SDHC	Coenzyme A
SDHD	Coenzyme A
CYCS	Coenzyme Q10
NDUFA1	Coenzyme Q10
NDUFA5	Coenzyme Q10
SDHB	Coenzyme Q10
CS	Creatine
CYCS	Curcumin
ADCY2	Cyclic AMP
NDUFB11	Cyclic AMP
ADCY2	Cyclic GMP
CS	D-Malic acid
NDUFA5	D-Malic acid
SDHB	D-Malic acid
SDHC	D-Malic acid
SDHD	D-Malic acid
ADCY2	Deoxyadenosine
SDHB	Diacetyl
CYCS	Dihydroceramide
ADCY2	Dihydrotestosterone
ADCY2	Dopamine
ATP5B	Epigallocatechin gallate
ADCY2	Epinephrine
ADCY2	Estradiol
CYCS	Estradiol
ADCY2	Ethanol
CS	Ethanol
NDUFA1	FAD
NDUFA10	FAD
NDUFA11	FAD
NDUFA12	FAD
NDUFA2	FAD
NDUFA4	FAD
NDUFA5	FAD
NDUFA7	FAD
NDUFA8	FAD
NDUFA9	FAD
NDUFAB1	FAD
NDUFB1	FAD
NDUFB10	FAD
NDUFB11	FAD
NDUFB2	FAD
NDUFB3	FAD
NDUFB4	FAD
NDUFB5	FAD
NDUFB9	FAD
NDUFC2	FAD
NDUFS1	FAD
NDUFS3	FAD
NDUFS4	FAD
NDUFS5	FAD
NDUFS7	FAD
SDHB	FAD
SDHC	FAD
SDHD	FAD
SDHB	FADH
SDHC	FADH
SDHD	FADH
NDUFA1	Flavin Mononucleotide
NDUFA10	Flavin Mononucleotide
NDUFA11	Flavin Mononucleotide
NDUFA12	Flavin Mononucleotide
NDUFA2	Flavin Mononucleotide
NDUFA4	Flavin Mononucleotide
NDUFA5	Flavin Mononucleotide
NDUFA7	Flavin Mononucleotide
NDUFA8	Flavin Mononucleotide
NDUFA9	Flavin Mononucleotide
NDUFAB1	Flavin Mononucleotide
NDUFB1	Flavin Mononucleotide
NDUFB10	Flavin Mononucleotide
NDUFB11	Flavin Mononucleotide
NDUFB2	Flavin Mononucleotide
NDUFB3	Flavin Mononucleotide
NDUFB4	Flavin Mononucleotide
NDUFB5	Flavin Mononucleotide
NDUFB9	Flavin Mononucleotide
NDUFC2	Flavin Mononucleotide
NDUFS1	Flavin Mononucleotide
NDUFS3	Flavin Mononucleotide
NDUFS4	Flavin Mononucleotide
NDUFS5	Flavin Mononucleotide
NDUFS7	Flavin Mononucleotide
NDUFV2	Flavin Mononucleotide
ADCY2	Fluoride
CYCS	Folic acid
ADCY2	Gamma-Tocopherol
ADCY2	Gamma-Tocopherol
ATP5A1	Gamma-Tocopherol
ATP5B	Gamma-Tocopherol
ATP5C1	Gamma-Tocopherol
COX5A	Gamma-Tocopherol
CYCS	Gamma-Tocopherol
CYCS	Gamma-Tocopherol
CYCS	Gamma-Tocopherol
CYCS	Gamma-Tocopherol
NDUFAB1	Gamma-Tocopherol
ADCY2	Genistein
CYCS	Genistein
SDHD	Genistein
NDUFB5	Gluconolactone
CS	Glucose 6-phosphate
SDHB	Glucose 6-phosphate
SDHB	Glutathione
NDUFB5	Glyceraldehyde
ATP5A1	Glycerol
ATP5B	Glycerol
ATP5C1	Glycerol
CS	Glycerol
CYCS	Glycerol
NDUFAB1	Glycerol
NDUFB9	Glycerol
SDHB	Glycerol
SDHD	Glycerol
UQCR10	Glycerol
UQCRB	Glycerol
UQCRC2	Glycerol
UQCRH	Glycerol
SDHB	Glycerol 3-phosphate
CS	Glycogen
SDHB	Glycogen
CS	Glyoxylic acid
SDHB	Glyoxylic acid
ADCY2	Guanine
ADCY2	Guanosine
ADCY2	Guanosine diphosphate
ADCY2	Guanosine triphosphate
NDUFA1	Halothane
CYCS	Hesperetin
ADCY2	Histamine
CYCS	Hydrazine
ADCY2	Hydrogen peroxide
CYCS	Hydrogen peroxide
NDUFA1	Hydrogen sulfide
CYCS	Hydroquinone
CYCS	Imidazole
NDUFAB1	Imidazole
ADCY2	Inositol 1,4,5-trisphosphate
ADCY2	Iodine
CS	Isocitric acid
SDHB	Isocitric acid
NDUFS7	Isoferulic acid
COX5A	Isovaleric acid
CYCS	Kaempferol
COX5B	Kinetin
CYCS	L-Arginine
CS	L-Aspartic acid
SDHB	L-Aspartic acid
CS	L-Cysteine
ADCY2	L-Glutamic acid
ATP5O	L-Glutamic acid
CS	L-Glutamic acid
CYCS	L-Glutamic acid
NDUFB11	L-Glutamic acid
SDHB	L-Glutamic acid
CYCS	L-Histidine
ATP5O	L-Malic acid
CS	L-Malic acid
NDUFA1	L-Malic acid
NDUFA5	L-Malic acid
SDHB	L-Malic acid
SDHC	L-Malic acid
SDHD	L-Malic acid
CS	Liothyronine
CYCS	Liothyronine
CYCS	Luteolin
ADCY2	Magnesium
ATP5A1	Magnesium
ATP5B	Magnesium
ATP5C1	Magnesium
ATP5F1	Magnesium
ATP5J	Magnesium
ATP5O	Magnesium
COX5A	Magnesium
CS	Magnesium
NDUFS3	Magnesium
NDUFS7	Magnesium
NDUFAB1	Malonic acid
SDHB	Malonic acid
SDHD	Malonic acid
CS	Malonyl-CoA
NDUFAB1	Malonyl-CoA
ADCY2	Melatonin
CYCS	Melatonin
CYCS	Menadione
NDUFA5	Menadione
SDHB	Menadione
SDHB	Metanephrine
ADCY2	Morphine
CYCS	Morphine
ATP5B	Myo-inositol hexakisphosphate
CS	NADH
NDUFS1	NADH
NDUFS3	NADH
NDUFS7	NADH
CS	NADP
CYCS	NADP
SDHB	NADP
ADCY2	Norepinephrine
SDHB	Norepinephrine
COX5A	O-Phosphothreonine
CS	Oleic acid
CS	Oxalacetic acid
SDHB	Oxalacetic acid
SDHD	Oxalacetic acid
CS	Oxoglutaric acid
SDHB	Oxoglutaric acid
COX4I1	Oxygen
COX5A	Oxygen
COX5B	Oxygen
COX6B1	Oxygen
COX7B	Oxygen
COX7C	Oxygen
COX8A	Oxygen
CYCS	Oxygen
CYCS	Paclitaxel
NDUFAB1	Palmitaldehyde
CS	Palmitic acid
CYCS	Palmitic acid
NDUFAB1	Palmitic acid
CS	Palmityl-CoA
NDUFAB1	Pantetheine
UQCRB	PC(16:0/16:0)
CYCS	Peroxynitrite
ADCY2	Phenylephrine
ADCY2	Progesterone
CYCS	Progesterone
CS	Propionyl-CoA
ADCY2	Propranolol
ADCY2	Prostaglandin E1
CYCS	Prostaglandin E1
ADCY2	Prostaglandin E2
CYCS	Prostaglandin E2
ADCY2	Prostaglandin I2
ATP5J	Prostaglandin I2
CYCS	Prostaglandin I2
NDUFB5	Pyrroloquinoline quinone
ATP5O	QH2
CYCS	QH2
NDUFA1	QH2
NDUFA5	QH2
SDHB	QH2
SDHC	QH2
SDHD	QH2
UQCR10	QH2
UQCRB	QH2
UQCRC2	QH2
UQCRH	QH2
ATP5A1	Quercetin
ATP5B	Quercetin
ATP5C1	Quercetin
CYCS	Quercetin
NDUFA5	Quinone
ADCY2	Resveratrol
ATP5A1	Resveratrol
ATP5B	Resveratrol
ATP5C1	Resveratrol
CYCS	Resveratrol
ATP5O	Rotenone
CS	Rotenone
CYCS	Rotenone
NDUFA1	Rotenone
NDUFA5	Rotenone
NDUFS4	Rotenone
NDUFS7	Rotenone
SDHB	Rotenone
CYCS	Rutin
CYCS	Se-Methylselenocysteine
CYCS	Selenite
ADCY2	Serotonin
CYCS	Serotonin
ADCY2	Sodium
ATP5O	Sodium
COX5A	Sodium
NDUFA1	Sodium
NDUFAB1	Sodium
SDHB	Sodium
CS	Spermine
CYCS	Spermine
ATP5A1	Succinic acid
ATP5O	Succinic acid
CS	Succinic acid
CYCS	Succinic acid
NDUFA1	Succinic acid
NDUFA5	Succinic acid
SDHB	Succinic acid
SDHC	Succinic acid
SDHD	Succinic acid
CS	Succinyl-CoA
SDHB	Succinyl-CoA
SDHC	Succinyl-CoA
SDHD	Succinyl-CoA
COX5B	Sucrose
UQCRB	Sucrose
ADCY2	Sumatriptan
CYCS	Superoxide
NDUFA1	Superoxide
NDUFA5	Superoxide
SDHC	Superoxide
ADCY2	Testosterone
COX5A	TG(18:0/18:0/18:0)
ADCY2	Theophylline
SDHB	Tolbutamide
CYCS	trans-Ferulic acid
ADCY2	Tyramine
CYCS	Ubiquinone-1
NDUFA1	Ubiquinone-1
NDUFA1	Ubiquinone-1
NDUFA10	Ubiquinone-1
NDUFA11	Ubiquinone-1
NDUFA12	Ubiquinone-1
NDUFA2	Ubiquinone-1
NDUFA4	Ubiquinone-1
NDUFA5	Ubiquinone-1
NDUFA5	Ubiquinone-1
NDUFA7	Ubiquinone-1
NDUFA8	Ubiquinone-1
NDUFA9	Ubiquinone-1
NDUFAB1	Ubiquinone-1
NDUFB1	Ubiquinone-1
NDUFB10	Ubiquinone-1
NDUFB11	Ubiquinone-1
NDUFB2	Ubiquinone-1
NDUFB3	Ubiquinone-1
NDUFB4	Ubiquinone-1
NDUFB5	Ubiquinone-1
NDUFB9	Ubiquinone-1
NDUFC2	Ubiquinone-1
NDUFS1	Ubiquinone-1
NDUFS3	Ubiquinone-1
NDUFS4	Ubiquinone-1
NDUFS4	Ubiquinone-1
NDUFS5	Ubiquinone-1
NDUFS7	Ubiquinone-1
SDHB	Ubiquinone-1
SDHB	Ubiquinone-1
SDHC	Ubiquinone-1
SDHC	Ubiquinone-1
SDHD	Ubiquinone-1
SDHD	Ubiquinone-1
UQCR10	Ubiquinone-1
UQCR10	Ubiquinone-1
UQCR11	Ubiquinone-1
UQCR11	Ubiquinone-1
UQCRB	Ubiquinone-1
UQCRB	Ubiquinone-1
UQCRC2	Ubiquinone-1
UQCRC2	Ubiquinone-1
UQCRH	Ubiquinone-1
UQCRH	Ubiquinone-1
CYCS	Ursodeoxycholic acid
SDHB	Venlafaxine

### Sheet: KEGGREACTOME panel
KEGG Pathway	Hits	-log10(p)	P.Value			Reactome Pathway	Hits	-log10(p)	P.Value
Citrate cycle (TCA cycle)	13	9.15552	6.99e-10			Respiratory electron transport, ATP synthesis by chemiosmotic coupling, and heat production by uncoupling proteins.	48	90.0814	8.29e-91
Glyoxylate and dicarboxylate metabolism	13	7.46344	3.44e-08			The citric acid (TCA) cycle and respiratory electron transport	49	83.7258	1.88e-84
beta-Alanine metabolism	7	3.11805	0.000762			Respiratory electron transport	41	74.2262	5.94e-75
Pantothenate and CoA biosynthesis	6	2.84164	0.00144			Metabolism	50	32.8794	1.32e-33
Butanoate metabolism	5	2.50585	0.00312			Formation of ATP by chemiosmotic coupling	7	11.0325	9.28e-12
Propanoate metabolism	6	2.28483	0.00519			Citric acid cycle (TCA cycle)	4	4.43415	3.68e-05
Pyruvate metabolism	6	2.19246	0.00642			Pyruvate metabolism and Citric Acid (TCA) cycle	4	3.33724	0.00046
Glutathione metabolism	6	1.83268	0.0147			Mitochondrial Protein Import	3	2.01909	0.00957
Purine metabolism	12	1.7986	0.0159			Release of apoptotic factors from the mitochondria	1	1.82681	0.0149
Arginine biosynthesis	4	1.79317	0.0161			Formation of apoptosome	1	1.6517	0.0223
Alanine, aspartate and glutamate metabolism	6	1.69897	0.02			Activation of caspases through apoptosome-mediated cleavage	1	1.43297	0.0369
Histidine metabolism	4	1.59517	0.0254			Cytochrome c-mediated apoptotic response	1	1.43297	0.0369
Riboflavin metabolism	2	1.41454	0.0385

### Sheet: top nodes_panel
	top 10 gene nodes	connections		top 10 metabolite nodes	connections
1	CYCS	62		Ubiquinone-1	45
2	ADCY2	58		FAD	28
3	SDHB	37		Flavin Mononucleotide	26
4	CS	36		Glycerol	13
5	SDHD	17		ADP	13
6	NDUFAB1	14		Adenosine triphosphate	12
7	SDHC	13		QH2	11
8	NDUFA5	13		Magnesium	11
9	NDUFA1	13		Cholic acid	9
10	ATP5B	12		Succinic acid	9

### Sheet: motif ENRICHMENT panel
enriched motif	Transcription factor	-log10(pvalue)	Hits			kept the higest one	-log10(pvalue)	hits
GCCATNTTG_V$YY1_Q6	YY1	5.01144	9			ESRRA	10.5346	20
CCCNNNNNNAAGWT_UNKNOWN	UNKNOWN	1.34199	2			SF1	8.13906	10
RCGCANGCGY_V$NRF1_Q6	NRF1	1.50307	7			YY1	5.01144	9
V$ERR1_Q2	ESRRA	2.78252	5			NF-MUE1	2.88941	5
TMTCGCGANR_UNKNOWN	UNKNOWN	1.79048	3			ELK1	2.86646	5
V$FOXM1_01	FOXM1	1.31336	3			STAT1	2.83565	5
V$COUP_DR1_Q6	PITX2	1.30892	3			ESR1	2.01011	4
TGACCTTG_V$SF1_Q6	SF1	8.13906	10			NRF1	1.50307	7
V$ER_Q6_02	ESR1	2.01011	4			LEF1, TCF1	1.4045	3
TGACCTY_V$ERR1_Q2	ESRRA	10.5346	20			ATF3	1.38091	3
V$ELK1_02	ELK1	2.86646	5			FOXM1	1.31336	3
TGACGTCA_V$ATF3_Q6	ATF3	1.38091	3			PITX2	1.30892	3
V$LEF1_Q2	LEF1, TCF1	1.4045	3
V$NFMUE1_Q6	NF-MUE1?	2.88941	5	unsure
V$SF1_Q6	SF1	5.72816	8
V$STAT1_02	STAT1	2.83565	5
V$YY1_Q6	YY1	2.88941	5
YGTCCTTGR_UNKNOWN	UNKNOWN	3.50585	4
