## Supplementary material for "Progressive muscle metabolic reprogramming in asymptomatic ALS gene mutation carriers": Figure S3

### Sheet: permutations with high accumula
position	1	2	3	4	5	6	7	8	9	10
permutation 1	a	b	c	d	e	f	g	h	i	j
permutation 2	j	i	g	c	d	e	h	f	b	a
permutation 3	f	a	c	h	b	d	j	g	i	e
abs value ( position-5)	4	3	2	1	0	1	2	3	4	5
							distance from the center of the patient list
						patients	0	1	2	3	4	5
					healthy	a	0	0	0	0.33	0.33	0.33
						b	0.33	0	0	0.33	0.33	0
						c	0	0.33	0.67	0	0	0
						d	0.33	0.67	0	0	0	0
						e	0.33	0.33	0	0	0	0.33
						f	0	0.33	0.33	0	0.33	0
						g	0	0.33	0.67	0	0	0
						h	0	0.33	0.33	0.33	0	0
						i	0	0	0	0.33	0.67	0
					disease	j	0	0	0.33	0	0.33	0.33
					0		0
